# Comprehensive phylogenomics of *Methylobacterium* reveals four evolutionary distinct groups and underappreciated phyllosphere diversity

**DOI:** 10.1101/2022.03.12.484109

**Authors:** Jean-Baptiste Leducq, David Sneddon, Malia Santos, Domitille Condrain-Morel, Geneviève Bourret, N. Cecilia Martinez-Gomez, Jessica A. Lee, James A. Foster, Sergey Stolyar, B. Jesse Shapiro, Steven W. Kembel, Jack M Sullivan, Christopher J. Marx

**Affiliations:** University of Idaho; Université du Québec à Montréal; UC, Berkeley; NASA Ames Research Center; Université de Montréal; McGill University

**Keywords:** *Methylobacterium*, *Methylorubrum*, species concept in bacteria, horizontal gene transfers, genome architecture, core genome, lineage tree, species tree, phyllosphere

## Abstract

*Methylobacterium* is a group of methylotrophic microbes associated with soil, fresh water, and particularly the phyllosphere, the aerial part of plants that has been well-studied in terms of physiology but whose evolutionary history and taxonomy are unclear. Recent work has suggested that *Methylobacterium* is much more diverse than thought previously, questioning its status as an ecologically and phylogenetically coherent taxonomic genus. However, taxonomic and evolutionary studies of *Methylobacterium* have mostly been restricted to model species, often isolated from habitats other than the phyllosphere, and have yet to utilize comprehensive phylogenomic methods to examine gene trees, gene content, or synteny. By analyzing 189 *Methylobacterium* genomes from a wide range of habitats, including the phyllosphere, we inferred a robust phylogenetic tree while explicitly accounting for the impact of horizontal gene transfers. We showed that *Methylobacterium* contains four evolutionary distinct groups of bacteria (namely A, B, C, D), characterized by different genome size, GC content, gene content and genome architecture, revealing the dynamic nature of *Methylobacterium* genomes. In addition of recovering 59 described species, we identified 45 candidate species, mostly phyllosphere-associated, stressing the significance of plants as a reservoir of *Methylobacterium* diversity. We inferred an ancient transition from a free-living lifestyle to association with plant roots in *Methylobacteriaceae* ancestor, followed by phyllosphere association of three of the major groups (A, B, D), which early branching in *Methylobacterium* history was heavily obscured by HGT. Together, our work lays the foundations for a thorough redefinition of *Methylobacterium* taxonomy, beginning with the abandon of *Methylorubrum*.
