## Supplementary material for "Comprehensive phylogenomics of *Methylobacterium* reveals four evolutionary distinct groups and underappreciated phyllosphere diversity": Dataset S1

### Sheet: Dataset-S1
Column	Description
A	Strain name (alias)
B	Strain code for phylogenies
C	Strain code for IQtree
D	Methylobacterium clade from Leducq et al. (2022)
E	Methylobacterium clade from Alessa et al. (2021)
F	Taxonomy (Genus: Meth = Methylobacterium; Micr = Microvirga; Ente = Enterovirga)
G	Strain isolation source (Anthropo means anthropogenic environments, regardless the type of source; Plant means unknown part of the plant)
H	Annotation file (RAST output)
I	Number of scaffolds with annotations
J	Genome size (bp; total size of scaffolds with annotations)
K	Maximum scaffold size (bp; scaffolds with annotations)
L	Number of annotations (including copy number)
M	Number of hypothetical proteins (% of all annotations)
N	Number of repeat regions (% of all annotations)
O	Number of mobile element proteins (% of all annotations)
P	Number of annotations, excluding hypothetical proteins,repeat regions and mobile element proteins (% of all annotations)
Q	Number of unique annotations (regardless copy number, excluding hypothetical proteins,repeat regions and mobile element proteins)
R	Copy number (average ± standard deviation) per annotation (excluding hypothetical proteins, repeat regions and mobile element proteins)
S	GC content (average in annotation nucleotide sequences)
T	Number of core gene nucleotide sequence retrieved for each genome
A	B	C	D	E	F	G	H	I	J	K	L	M	N	O	P	Q	R	S	T
DSM25903	st56	55	-	-	Ente_rhinocerotis	Stool/Animal	6666666.688667.txt	20	5164689	2348343	5257	1874 (35.6%)	47 (0.9%)	7 (0.1%)	3329 (63.3%)	2331	1.428 ± 2.02	0.688	374
DB1703	st47	46	-	-	Ente_sp	Soil	6666666.688721.txt	10	4652148	1058356	5000	1679 (33.6%)	63 (1.3%)	21 (0.4%)	3237 (64.7%)	2311	1.401 ± 2.01	0.689	372
DSM17169T	st125	124	-	A1	Meth_adhaesivum	Anthropo/Water	6666666.879394.txt	61	4671479	554510	4675	1562 (33.4%)	0 (0%)	21 (0.4%)	3092 (66.1%)	2409	1.284 ± 1.198	0.69	383
DSM19013T	st126	125	-	A3	Meth_aerolatum	Air	6666666.879395.txt	67	4870531	488501	4847	1647 (34%)	0 (0%)	17 (0.4%)	3183 (65.7%)	2469	1.289 ± 1.202	0.702	384
IF7SW-B2T	st127	126	-	C1	Meth_ajmalii	Anthropo/Space	6666666.879423.txt	192	6791804	194835	7089	2637 (37.2%)	0 (0%)	90 (1.3%)	4362 (61.5%)	2960	1.474 ± 1.981	0.714	382
NBRC15686T	st152	151	-	B	Meth_aminovorans	Soil	6666666.879418.txt	118	6073120	1039297	6239	2317 (37.1%)	0 (0%)	114 (1.8%)	3808 (61%)	2737	1.391 ± 1.657	0.687	382
DSM16371T	st128	127	-	C1	Meth_aquaticum	Anthropo/Water	6666666.879396.txt	512	7395363	131307	7849	3002 (38.2%)	0 (0%)	113 (1.4%)	4734 (60.3%)	3003	1.576 ± 2.555	0.704	363
MA-22A	st123	122	C	-	Meth_aquaticum	Phyllosphere	6666666.673080.txt	6	7557199	5347788	7937	3164 (39.9%)	221 (2.8%)	124 (1.6%)	4428 (55.8%)	2884	1.535 ± 2.232	0.71	383
111MFTsu3.1M4	st2	1	A9	-	Meth_brachiatum	Plant	6666666.673222.txt	48	5806801	475179	6036	2197 (36.4%)	119 (2%)	35 (0.6%)	3685 (61.1%)	2623	1.405 ± 1.796	0.702	384
TX0642 (NBRC103629T)	st186	185	A9	A4	Meth_brachiatum	Anthropo	6666666.673122.txt	4	6338085	5981441	6635	2577 (38.8%)	101 (1.5%)	72 (1.1%)	3885 (58.6%)	2710	1.434 ± 1.757	0.699	383
DSM24105	st55	54	A4	B2	Meth_brachythecii	Phyllosphere	6666666.688715.txt	29	5404719	823659	5522	1989 (36%)	34 (0.6%)	30 (0.5%)	3469 (62.8%)	2610	1.329 ± 1.577	0.673	383
DSM21893T	st129	128	-	A1	Meth_bullatum	Phyllosphere	6666666.879397.txt	54	4949171	647375	4993	1755 (35.1%)	0 (0%)	27 (0.5%)	3211 (64.3%)	2483	1.293 ± 1.221	0.677	382
DSM23679T	st130	129	-	A	Meth_cerastii	Phyllosphere	6666666.879398.txt	150	5374490	269241	5712	2194 (38.4%)	0 (0%)	56 (1%)	3462 (60.6%)	2565	1.35 ± 1.472	0.701	381
CM4 (NCIMB13688)	st44	43	B	B	Meth_chloromethanicum	Anthropo/Soil	6666666.688637.txt	3	6180621	5777804	6335	1960 (30.9%)	118 (1.9%)	96 (1.5%)	4161 (65.7%)	2939	1.416 ± 1.72	0.686	384
MIMD6 (KCTC52305T)	st151	150	C	C1	Meth_crusticola	Soil	6666666.688612.txt	456	7474923	133244	8040	3058 (38%)	111 (1.4%)	47 (0.6%)	4824 (60%)	3015	1.6 ± 2.629	0.729	380
PR1016A (JCM32670T)	st173	172	C	C1	Meth_currus	Anthropo	6666666.673102.txt	5	7744108	6553211	8174	3107 (38%)	255 (3.1%)	158 (1.9%)	4654 (56.9%)	2938	1.584 ± 2.536	0.705	384
SW08-7 (DSM22415T)	st182	181	A8	A5	Meth_dankookense	Anthropo/Water	6666666.673234.txt	132	6142574	433531	6821	2697 (39.5%)	287 (4.2%)	67 (1%)	3770 (55.3%)	2677	1.408 ± 1.662	0.708	384
DM4 (DSM6343)	st49	48	B	B	Meth_dichloromethanicum	Anthropo/Water	6666666.688638.txt	3	6123747	5943667	6395	1865 (29.2%)	144 (2.3%)	86 (1.3%)	4300 (67.2%)	2968	1.449 ± 1.88	0.686	383
17SD2-17 (KCTC52908T)	st7	6	A5	A2	Meth_durans	Anthropo/Soil	6666666.673108.txt	1	6788375	6788375	8021	3581 (44.6%)	343 (4.3%)	218 (2.7%)	3879 (48.4%)	2542	1.526 ± 1.925	0.691	367
NBRC15687T (TK0001T)	st153	152	-	B	Meth_extorquens	Soil	6666666.879419.txt	1	5715512	5715512	6003	1801 (30%)	120 (2%)	66 (1.1%)	4016 (66.9%)	2807	1.431 ± 1.711	0.688	362
NBRC15911	st162	161	B	-	Meth_extorquens	Anthropo	6666666.688647.txt	97	5720391	585878	5918	1885 (31.9%)	40 (0.7%)	36 (0.6%)	3957 (66.9%)	2858	1.385 ± 1.644	0.69	384
PA1	st170	169	B	-	Meth_extorquens	Phyllosphere	6666666.688660.txt	1	5470387	5470387	5459	1470 (26.9%)	76 (1.4%)	19 (0.3%)	3894 (71.3%)	2820	1.381 ± 1.649	0.688	383
PSBB040	st174	173	B	-	Meth_extorquens	Water	6666666.688653.txt	1	5654311	5654311	5778	1671 (28.9%)	117 (2%)	32 (0.6%)	3958 (68.5%)	2801	1.413 ± 1.798	0.688	383
AM1 (ATCC14718)	st20	19	B	B	Meth_extorquens	Anthropo	6666666.688625.txt	5	6879675	5511221	7173	2519 (35.1%)	182 (2.5%)	147 (2%)	4325 (60.3%)	2984	1.449 ± 1.857	0.689	384
JCM32048T (IER25-16)	st131	130	-	C1	Meth_frigidaeris	Anthropo	6666666.879399.txt	421	7863229	374338	8501	3133 (36.9%)	0 (0%)	107 (1.3%)	5261 (61.9%)	3122	1.685 ± 3.461	0.705	372
DSM5686	st57	56	A9	A4	Meth_fujisawaense	Unknown	6666666.688707.txt	25	5970000	1023079	6117	2164 (35.4%)	79 (1.3%)	16 (0.3%)	3858 (63.1%)	2711	1.423 ± 1.693	0.703	384
NBRC107716 (DSM24027)	st160	159	A4	B2	Meth_gnaphalii	Phyllosphere	6666666.673145.txt	118	4763935	409464	5126	2075 (40.5%)	31 (0.6%)	26 (0.5%)	2994 (58.4%)	2309	1.297 ± 1.426	0.666	383
DSM21331T	st132	131	-	A1	Meth_goesingense	Endophyte	6666666.879400.txt	263	5322433	108374	5596	2018 (36.1%)	0 (0%)	49 (0.9%)	3529 (63.1%)	2587	1.364 ± 1.5	0.693	367
Gh-105 (NRRLB51692T)	st69	68	A1	A1	Meth_gossipiicola	Phyllosphere	6666666.673220.txt	77	4521619	353830	4642	1566 (33.7%)	152 (3.3%)	66 (1.4%)	2858 (61.6%)	2266	1.261 ± 1.143	0.691	384
NBRC103626T (002-074,DSM19564)	st133	132	-	A5	Meth_gregans	Anthropo/Water	6666666.879401.txt	209	5731015	175755	5906	2126 (36%)	0 (0%)	25 (0.4%)	3755 (63.6%)	2674	1.404 ± 1.586	0.707	370
NBRC107714 (NBRC107714)	st158	157	A4	B2	Meth_haplocladii	Phyllosphere	6666666.673141.txt	103	4626599	283472	4796	1936 (40.4%)	18 (0.4%)	50 (1%)	2792 (58.2%)	2238	1.248 ± 1.116	0.681	383
DSM16372T	st134	133	-	A5	Meth_hispanicum	Anthropo/Water	6666666.879403.txt	114	6656884	455025	6943	3050 (43.9%)	0 (0%)	31 (0.4%)	3862 (55.6%)	2736	1.412 ± 1.548	0.713	380
NS228	st164	163	C	-	Meth_indicum	Seed	6666666.673074.txt	487	6297070	146306	6902	2514 (36.4%)	279 (4%)	21 (0.3%)	4088 (59.2%)	2763	1.48 ± 2.112	0.712	376
NS229	st165	164	C	-	Meth_indicum	Seed	6666666.673072.txt	443	6329904	116579	6883	2486 (36.1%)	267 (3.9%)	13 (0.2%)	4117 (59.8%)	2770	1.486 ± 2.109	0.713	380
NS230	st166	165	C	-	Meth_indicum	Seed	6666666.673076.txt	383	6327043	108831	6806	2468 (36.3%)	242 (3.6%)	19 (0.3%)	4077 (59.9%)	2761	1.477 ± 2.081	0.713	380
SE2.11 (JCM30761T)	st181	180	C	C1	Meth_indicum	Seed	6666666.673032.txt	504	6895870	92579	7465	2895 (38.8%)	227 (3%)	37 (0.5%)	4306 (57.7%)	2833	1.52 ± 2.193	0.708	378
DSM19015T	st135	134	-	A1	Meth_iners	Air	6666666.879404.txt	175	5472791	172707	6147	2754 (44.8%)	0 (0%)	76 (1.2%)	3317 (54%)	2512	1.32 ± 1.384	0.685	381
DSM17168T	st136	135	-	C2	Meth_isbiliense	Anthropo/Water	6666666.879405.txt	167	6957643	370046	7340	2797 (38.1%)	0 (0%)	129 (1.8%)	4414 (60.1%)	3015	1.464 ± 1.955	0.714	382
LMG23639T	st137	136	-	A	Meth_jeotgali	Anthropo/Food	6666666.879406.txt	112	4453348	171679	4582	1695 (37%)	0 (0%)	12 (0.3%)	2875 (62.7%)	2309	1.245 ± 0.949	0.713	355
NBRC103627T (DSM19563T)	st138	137	-	A3	Meth_komagatae	Anthropo/Water	6666666.879407.txt	46	5499854	602831	5573	1929 (34.6%)	0 (0%)	27 (0.5%)	3617 (64.9%)	2604	1.389 ± 1.539	0.679	383
DSM23933T	st139	138	-	A4	Meth_longum	Phyllosphere	6666666.879408.txt	208	6596486	398734	7363	3091 (42%)	0 (0%)	122 (1.7%)	4150 (56.4%)	2777	1.494 ± 1.934	0.696	384
DSM21328T	st140	139	-	A1	Meth_marchantiae	Phyllosphere	6666666.879409.txt	82	4606735	247709	4750	1659 (34.9%)	0 (0%)	39 (0.8%)	3052 (64.3%)	2416	1.263 ± 1.128	0.671	384
NBRC15688T	st141	140	-	A4	Meth_mesophilicum	Phyllosphere	6666666.879410.txt	187	5882302	511965	6289	2345 (37.3%)	0 (0%)	81 (1.3%)	3863 (61.4%)	2732	1.414 ± 1.68	0.698	378
ORS2060 (LMG21967T)	st167	166	C	C2	Meth_nodulans	Rhizhosphere	6666666.673022.txt	8	8837056	7771829	11083	4837 (43.6%)	901 (8.1%)	176 (1.6%)	5169 (46.6%)	3113	1.66 ± 3.297	0.688	381
6HR-1 (KCTC42760T)	st17	16	C	C1	Meth_nonmethylotrophicum	Anthropo/Soil	6666666.673134.txt	102	7824682	588521	8071	3275 (40.6%)	140 (1.7%)	57 (0.7%)	4599 (57%)	2906	1.583 ± 2.403	0.714	384
NBRC15689T	st142	141	-	B2	Meth_organophilum	Lake/Sediments	6666666.879411.txt	86	5060180	580835	5102	1710 (33.5%)	0 (0%)	39 (0.8%)	3353 (65.7%)	2567	1.306 ± 1.233	0.704	382
CBMB20 (DSM18207T)	st36	35	A9	A4	Meth_oryzae	Phyllosphere	6666666.673028.txt	1	6286580	6286580	6402	2306 (36%)	94 (1.5%)	61 (1%)	3941 (61.6%)	2691	1.465 ± 1.824	0.7	384
TER-1 (BCRC81157T)	st185	184	C	C	Meth_oryzihabitans	Anthropo/Water	6666666.673124.txt	197	6320225	544218	6707	2343 (34.9%)	312 (4.7%)	23 (0.3%)	4029 (60.1%)	2771	1.454 ± 2.037	0.721	380
NBRC107715 (DSM24028T)	st159	158	A5	A2	Meth_oxalidis	Phyllosphere	6666666.673143.txt	343	6258602	225324	7234	3512 (48.5%)	71 (1%)	47 (0.6%)	3604 (49.8%)	2549	1.414 ± 1.672	0.705	383
NBRC103628T	st143	142	-	A3	Meth_persicinum	Anthropo/Water	6666666.879412.txt	95	5261201	336632	5212	1818 (34.9%)	0 (0%)	37 (0.7%)	3357 (64.4%)	2519	1.333 ± 1.304	0.691	378
CBMB27 (DSM19779T)	st37	36	A9	A4	Meth_phyllosphaerae	Phyllosphere	6666666.673218.txt	81	6202188	371226	6525	2412 (37%)	144 (2.2%)	53 (0.8%)	3916 (60%)	2683	1.46 ± 1.826	0.699	384
BL47	st30	29	A9	-	Meth_phyllostachyos	Phyllosphere	6666666.673204.txt	47	6014633	541370	6300	2404 (38.2%)	105 (1.7%)	30 (0.5%)	3761 (59.7%)	2615	1.438 ± 1.839	0.692	383
YIM132548 (NBRC114056T)	st208	207	A5	A2	Meth_planium	Lichen	6666666.673182.txt	80	5867408	411775	6343	2694 (42.5%)	92 (1.5%)	20 (0.3%)	3537 (55.8%)	2582	1.37 ± 1.621	0.704	384
PMB02 (JCM14648T)	st172	171	C	C1	Meth_platani	Phyllosphere	6666666.673086.txt	149	7013614	328627	7529	2888 (38.4%)	183 (2.4%)	26 (0.3%)	4432 (58.9%)	2853	1.553 ± 3.034	0.715	383
DSM15083T	st154	153	-	B	Meth_podarium	Anthropo/Skin	6666666.879420.txt	731	5269362	43485	5875	1978 (33.7%)	0 (0%)	23 (0.4%)	3874 (65.9%)	2706	1.432 ± 1.699	0.704	327
BJ001	st27	26	B	-	Meth_populi	Endophyte	6666666.688641.txt	3	5848795	5800354	5887	1782 (30.3%)	93 (1.6%)	55 (0.9%)	3957 (67.2%)	2877	1.375 ± 1.566	0.697	383
CD11_7	st40	39	B	-	Meth_populi	Anthropo/Microbiome	6666666.688622.txt	124	7004895	648695	7301	2835 (38.8%)	67 (0.9%)	92 (1.3%)	4307 (59%)	3003	1.434 ± 1.658	0.696	382
P-1M	st168	167	B	-	Meth_populi	Anthropo/Water	6666666.688640.txt	6	5942862	5705293	6087	2048 (33.6%)	119 (2%)	65 (1.1%)	3855 (63.3%)	2776	1.389 ± 1.609	0.694	384
PinkelPinkel_01	st171	170	B	-	Meth_populi	Anthropo/Soil	6666666.688655.txt	35	5630787	1232378	5885	1839 (31.2%)	150 (2.5%)	95 (1.6%)	3801 (64.6%)	2805	1.355 ± 1.552	0.698	384
YC-XJ1	st207	206	B	-	Meth_populi	Unknown	6666666.688661.txt	1	5395050	5395050	5425	1584 (29.2%)	52 (1%)	44 (0.8%)	3745 (69%)	2786	1.344 ± 1.524	0.698	384
BL36 (NBRC105203T)	st29	28	A9	A4	Meth_pseudosasicola	Phyllosphere	6666666.673224.txt	129	6841105	447228	7719	3119 (40.4%)	271 (3.5%)	127 (1.6%)	4202 (54.4%)	2758	1.524 ± 2.241	0.69	384
17Sr1-43	st11	10	A7	-	Meth_radiodurans	Anthropo/Soil	6666666.673110.txt	1	5539094	5539094	5647	2070 (36.7%)	77 (1.4%)	18 (0.3%)	3482 (61.7%)	2532	1.375 ± 1.519	0.707	384
NBRC15690	st161	160	-	-	Meth_radiotolerans	Unknown	6666666.673140.txt	169	6774763	285565	7247	2749 (37.9%)	36 (0.5%)	18 (0.2%)	4444 (61.3%)	2948	1.507 ± 2.094	0.713	384
JCM2831 (IAM12098T)	st91	90	-	A4	Meth_radiotolerans	Unknown	6666666.673021.txt	9	6898100	6077536	7366	2712 (36.8%)	152 (2.1%)	36 (0.5%)	4466 (60.6%)	2951	1.513 ± 2.074	0.711	384
ES_PA-B5	st68	67	A9	-	Meth_radiotolerans	Rhizhosphere	6666666.673126.txt	9	7696614	6667970	8224	3256 (39.6%)	168 (2%)	90 (1.1%)	4710 (57.3%)	2960	1.591 ± 2.327	0.708	384
ME94	st150	149	A9	-	Meth_radiotolerans	Endophyte	6666666.688706.txt	165	6412396	442328	6896	2297 (33.3%)	288 (4.2%)	20 (0.3%)	4291 (62.2%)	2855	1.503 ± 2.114	0.716	384
RE1.2	st179	178	A9	-	Meth_radiotolerans	Seed	6666666.673092.txt	224	6286380	402548	6746	2372 (35.2%)	131 (1.9%)	31 (0.5%)	4212 (62.4%)	2826	1.49 ± 2.017	0.715	382
DSM5687	st58	57	B	B	Meth_rhodesianum/lusitanum	Anthropo	6666666.688708.txt	52	5870535	561662	5995	1976 (33%)	70 (1.2%)	38 (0.6%)	3911 (65.2%)	2811	1.391 ± 1.563	0.695	382
DSM2163	st54	53	B	B	Meth_rhodinum	Soil	6666666.688716.txt	58	5399748	521500	5557	1932 (34.8%)	114 (2.1%)	43 (0.8%)	3468 (62.4%)	2648	1.31 ± 1.304	0.704	384
CGMCC1.6474 (NCCB100140T)	st41	40	B	B	Meth_salsuginis	Ocean	6666666.688663.txt	64	5322326	603207	5598	1786 (31.9%)	179 (3.2%)	87 (1.6%)	3546 (63.3%)	2648	1.339 ± 1.424	0.701	383
17J42-1 (KCTC62267T)	st5	4	A5	A2	Meth_segetis	Soil	6666666.673131.txt	255	5589186	137193	6478	2503 (38.6%)	509 (7.9%)	19 (0.3%)	3447 (53.2%)	2473	1.394 ± 1.482	0.705	380
YIM48816 (KCTC22810T)	st209	208	A5	A2	Meth_soli	Soil	6666666.673184.txt	111	6638244	447049	7569	3520 (46.5%)	196 (2.6%)	54 (0.7%)	3799 (50.2%)	2656	1.43 ± 1.906	0.69	384
BTF04	st33	32	A1	-	Meth_sp	Water	6666666.673191.txt	257	5158348	317637	5446	2129 (39.1%)	63 (1.2%)	108 (2%)	3146 (57.8%)	2392	1.315 ± 1.32	0.672	382
GV094	st70	69	A1	-	Meth_sp	Rhizhosphere	6666666.673118.txt	59	5109752	423659	5224	1884 (36.1%)	51 (1%)	32 (0.6%)	3257 (62.3%)	2458	1.325 ± 1.405	0.698	384
GV104	st71	70	A1	-	Meth_sp	Rhizhosphere	6666666.673100.txt	63	5112454	399759	5239	1896 (36.2%)	51 (1%)	33 (0.6%)	3259 (62.2%)	2458	1.326 ± 1.406	0.698	384
J-068	st82	81	A1	-	Meth_sp	Phyllosphere	6666666.688752.txt	128	5112631	563432	5508	1867 (33.9%)	274 (5%)	33 (0.6%)	3334 (60.5%)	2514	1.326 ± 1.389	0.698	381
J-078	st87	86	A1	-	Meth_sp	Phyllosphere	6666666.688748.txt	142	5533900	306639	6041	2090 (34.6%)	295 (4.9%)	65 (1.1%)	3591 (59.4%)	2597	1.383 ± 1.597	0.697	384
J-090	st89	88	A1	-	Meth_sp	Phyllosphere	6666666.688753.txt	119	5035977	428343	5578	1886 (33.8%)	299 (5.4%)	57 (1%)	3336 (59.8%)	2501	1.334 ± 1.339	0.695	383
Leaf100	st95	94	A1	-	Meth_sp	Phyllosphere	6666666.673046.txt	63	4710679	621690	4878	1748 (35.8%)	116 (2.4%)	24 (0.5%)	2990 (61.3%)	2366	1.264 ± 1.091	0.692	384
Leaf102	st96	95	A1	-	Meth_sp	Phyllosphere	6666666.673042.txt	41	4658421	813737	4776	1651 (34.6%)	96 (2%)	34 (0.7%)	2995 (62.7%)	2352	1.273 ± 1.098	0.694	384
Leaf104	st97	96	A1	-	Meth_sp	Phyllosphere	6666666.673047.txt	41	4966411	827873	5130	1809 (35.3%)	112 (2.2%)	34 (0.7%)	3175 (61.9%)	2424	1.31 ± 1.367	0.704	384
Leaf111	st100	99	A1	-	Meth_sp	Phyllosphere	6666666.673052.txt	74	5162270	1007079	5511	1999 (36.3%)	179 (3.2%)	88 (1.6%)	3245 (58.9%)	2418	1.342 ± 1.493	0.696	384
Leaf112	st101	100	A1	-	Meth_sp	Phyllosphere	6666666.673053.txt	34	4692710	559365	4783	1659 (34.7%)	77 (1.6%)	28 (0.6%)	3019 (63.1%)	2376	1.271 ± 1.111	0.695	384
Leaf113	st102	101	A1	-	Meth_sp	Phyllosphere	6666666.673054.txt	54	5150244	616344	5330	1949 (36.6%)	145 (2.7%)	57 (1.1%)	3179 (59.6%)	2399	1.325 ± 1.413	0.684	383
Leaf117	st103	102	A1	-	Meth_sp	Phyllosphere	6666666.673049.txt	40	5318295	963506	5567	2133 (38.3%)	139 (2.5%)	65 (1.2%)	3230 (58%)	2413	1.339 ± 1.45	0.682	383
Leaf125	st105	104	A1	-	Meth_sp	Phyllosphere	6666666.673050.txt	49	5450419	1296361	5811	2218 (38.2%)	169 (2.9%)	20 (0.3%)	3404 (58.6%)	2483	1.371 ± 1.617	0.693	384
Leaf465	st109	108	A1	-	Meth_sp	Phyllosphere	6666666.673061.txt	48	5054143	610658	5251	1857 (35.4%)	143 (2.7%)	36 (0.7%)	3215 (61.2%)	2436	1.32 ± 1.35	0.699	384
Leaf469	st111	110	A1	-	Meth_sp	Phyllosphere	6666666.673063.txt	46	4698659	821523	4862	1723 (35.4%)	110 (2.3%)	38 (0.8%)	2991 (61.5%)	2362	1.266 ± 1.095	0.694	384
Leaf87	st114	113	A1	-	Meth_sp	Phyllosphere	6666666.673043.txt	61	4979245	469342	5181	1907 (36.8%)	128 (2.5%)	49 (0.9%)	3097 (59.8%)	2386	1.298 ± 1.232	0.691	384
Leaf88	st115	114	A1	-	Meth_sp	Phyllosphere	6666666.673044.txt	55	5021393	825408	5174	1924 (37.2%)	50 (1%)	29 (0.6%)	3171 (61.3%)	2415	1.313 ± 1.377	0.698	383
Leaf89	st116	115	A1	-	Meth_sp	Phyllosphere	6666666.673039.txt	32	5002251	1039249	5051	1760 (34.8%)	44 (0.9%)	24 (0.5%)	3223 (63.8%)	2438	1.322 ± 1.346	0.699	384
Leaf94	st119	118	A1	-	Meth_sp	Phyllosphere	6666666.673068.txt	64	5246047	511485	5622	2112 (37.6%)	168 (3%)	56 (1%)	3286 (58.4%)	2457	1.337 ± 1.426	0.697	384
Leaf99	st120	119	A1	-	Meth_sp	Phyllosphere	6666666.673041.txt	14	4645408	2211552	4882	1728 (35.4%)	160 (3.3%)	4 (0.1%)	2990 (61.2%)	2328	1.284 ± 1.156	0.701	383
V23	st191	190	A1	-	Meth_sp	Water	6666666.673098.txt	137	5919607	686429	6373	2700 (42.4%)	79 (1.2%)	64 (1%)	3530 (55.4%)	2492	1.417 ± 1.813	0.687	384
WL69	st201	200	A1	-	Meth_sp	Phyllosphere	6666666.673155.txt	225	4689064	181685	5087	1810 (35.6%)	227 (4.5%)	18 (0.4%)	3032 (59.6%)	2326	1.304 ± 1.141	0.699	383
J-067	st81	80	A10	-	Meth_sp	Phyllosphere	6666666.688749.txt	145	5356135	686543	5783	1846 (31.9%)	269 (4.7%)	18 (0.3%)	3650 (63.1%)	2600	1.404 ± 1.755	0.697	383
J-076	st85	84	A10	-	Meth_sp	Phyllosphere	6666666.688751.txt	147	5235929	638954	5780	2049 (35.4%)	290 (5%)	26 (0.4%)	3415 (59.1%)	2553	1.338 ± 1.425	0.706	381
10	st1	0	A2	-	Meth_sp	Water	6666666.688669.txt	4	4982369	4978414	5016	1598 (31.9%)	51 (1%)	43 (0.9%)	3324 (66.3%)	2508	1.325 ± 1.335	0.672	384
77	st18	17	A2	-	Meth_sp	Water	6666666.688673.txt	1	4664957	4664957	4649	1485 (31.9%)	36 (0.8%)	25 (0.5%)	3103 (66.7%)	2437	1.273 ± 1.153	0.672	383
88A	st19	18	A2	-	Meth_sp	Water	6666666.673027.txt	4	4889294	4842330	4951	1714 (34.6%)	83 (1.7%)	52 (1.1%)	3102 (62.7%)	2386	1.3 ± 1.293	0.677	384
E-045	st64	63	A2	-	Meth_sp	Phyllosphere	6666666.688746.txt	133	5587173	458453	6234	2284 (36.6%)	304 (4.9%)	67 (1.1%)	3579 (57.4%)	2589	1.382 ± 1.62	0.675	383
Leaf106	st98	97	A2	-	Meth_sp	Phyllosphere	6666666.673048.txt	36	4758505	821756	4884	1695 (34.7%)	110 (2.3%)	24 (0.5%)	3055 (62.6%)	2379	1.284 ± 1.193	0.679	384
Leaf85	st112	111	A2	-	Meth_sp	Phyllosphere	6666666.673037.txt	35	5141287	548297	5363	2029 (37.8%)	125 (2.3%)	50 (0.9%)	3159 (58.9%)	2420	1.305 ± 1.27	0.676	383
Leaf86	st113	112	A2	-	Meth_sp	Phyllosphere	6666666.673038.txt	44	5297922	836557	5546	2035 (36.7%)	105 (1.9%)	44 (0.8%)	3362 (60.6%)	2457	1.368 ± 1.591	0.665	382
Leaf91	st117	116	A2	-	Meth_sp	Phyllosphere	6666666.673045.txt	52	5256950	611322	5530	2022 (36.6%)	170 (3.1%)	51 (0.9%)	3287 (59.4%)	2444	1.345 ± 1.503	0.666	383
Leaf93	st118	117	A2	-	Meth_sp	Phyllosphere	6666666.673040.txt	31	4744593	842926	4822	1684 (34.9%)	95 (2%)	31 (0.6%)	3012 (62.5%)	2368	1.272 ± 1.146	0.676	383
WL19	st196	195	A2	-	Meth_sp	Phyllosphere	6666666.673168.txt	316	5165891	143972	5702	2184 (38.3%)	158 (2.8%)	36 (0.6%)	3324 (58.3%)	2442	1.361 ± 1.367	0.676	374
Leaf108	st99	98	A3	-	Meth_sp	Phyllosphere	6666666.673051.txt	35	4465099	778547	4577	1605 (35.1%)	138 (3%)	15 (0.3%)	2819 (61.6%)	2268	1.243 ± 1.062	0.701	384
Leaf399	st107	106	A3	-	Meth_sp	Phyllosphere	6666666.673059.txt	35	4454596	961350	4566	1603 (35.1%)	147 (3.2%)	17 (0.4%)	2799 (61.3%)	2268	1.234 ± 1	0.701	384
Leaf466	st110	109	A3	-	Meth_sp	Phyllosphere	6666666.673066.txt	36	4299353	490818	4477	1504 (33.6%)	141 (3.1%)	28 (0.6%)	2804 (62.6%)	2262	1.24 ± 1.053	0.701	384
WL9	st203	202	A4	-	Meth_sp	Phyllosphere	6666666.673172.txt	221	4671028	238051	5187	2048 (39.5%)	168 (3.2%)	37 (0.7%)	2934 (56.6%)	2290	1.281 ± 1.115	0.68	379
E-016	st61	60	A6	-	Meth_sp	Phyllosphere	6666666.688743.txt	206	5832649	245344	7011	2795 (39.9%)	420 (6%)	87 (1.2%)	3709 (52.9%)	2628	1.411 ± 1.723	0.701	382
E-025	st62	61	A6	-	Meth_sp	Phyllosphere	6666666.688747.txt	204	5583370	460547	6626	2509 (37.9%)	397 (6%)	49 (0.7%)	3671 (55.4%)	2604	1.41 ± 1.665	0.702	384
E-041	st63	62	A6	-	Meth_sp	Phyllosphere	6666666.688742.txt	303	5976183	285689	7522	2985 (39.7%)	611 (8.1%)	125 (1.7%)	3801 (50.5%)	2622	1.45 ± 1.834	0.698	381
J-059	st80	79	A6	-	Meth_sp	Phyllosphere	6666666.688744.txt	188	5793233	207888	6815	2672 (39.2%)	393 (5.8%)	59 (0.9%)	3691 (54.2%)	2623	1.407 ± 1.63	0.702	384
J-092	st90	89	A6	-	Meth_sp	Phyllosphere	6666666.688745.txt	225	5650825	214929	6791	2582 (38%)	458 (6.7%)	56 (0.8%)	3695 (54.4%)	2615	1.413 ± 1.68	0.701	382
WL119	st193	192	A6	-	Meth_sp	Phyllosphere	6666666.673157.txt	262	5702844	239031	6732	2908 (43.2%)	274 (4.1%)	69 (1%)	3481 (51.7%)	2514	1.385 ± 1.616	0.7	383
WL12	st194	193	A6	-	Meth_sp	Phyllosphere	6666666.673153.txt	270	5540300	231777	6447	2496 (38.7%)	363 (5.6%)	106 (1.6%)	3482 (54%)	2511	1.387 ± 1.643	0.699	383
WL120	st195	194	A6	-	Meth_sp	Phyllosphere	6666666.673151.txt	395	5265873	111206	6241	2490 (39.9%)	311 (5%)	48 (0.8%)	3392 (54.4%)	2469	1.374 ± 1.549	0.7	381
WL30	st198	197	A6	-	Meth_sp	Phyllosphere	6666666.673165.txt	368	5608924	176097	6555	2796 (42.7%)	237 (3.6%)	58 (0.9%)	3464 (52.8%)	2512	1.379 ± 1.576	0.703	380
WL6	st199	198	A6	-	Meth_sp	Phyllosphere	6666666.673178.txt	708	5541357	81818	6919	3005 (43.4%)	248 (3.6%)	49 (0.7%)	3617 (52.3%)	2502	1.446 ± 1.642	0.701	364
WL8	st202	201	A6	-	Meth_sp	Phyllosphere	6666666.673174.txt	222	5316010	169577	5885	2176 (37%)	320 (5.4%)	64 (1.1%)	3325 (56.5%)	2448	1.358 ± 1.505	0.702	383
WL93	st204	203	A6	-	Meth_sp	Phyllosphere	6666666.673161.txt	719	5632454	99639	7113	3102 (43.6%)	306 (4.3%)	74 (1%)	3631 (51%)	2526	1.437 ± 1.661	0.699	364
CCH5-D2	st39	38	A7	-	Meth_sp	Anthropo/Water	6666666.673082.txt	1148	6188379	99027	7496	3153 (42.1%)	241 (3.2%)	16 (0.2%)	4086 (54.5%)	2648	1.543 ± 2.03	0.712	367
13MFTsu3.1M2	st3	2	A9	-	Meth_sp	Plant	6666666.673214.txt	69	6352451	438130	6720	2355 (35%)	150 (2.2%)	63 (0.9%)	4152 (61.8%)	2813	1.476 ± 2.15	0.715	384
190mf	st12	11	A9	-	Meth_sp	Plant	6666666.673206.txt	84	6637584	516119	7211	2673 (37.1%)	202 (2.8%)	84 (1.2%)	4252 (59%)	2838	1.498 ± 2.162	0.711	384
275MFSha3.1	st13	12	A9	-	Meth_sp	Plant	6666666.673208.txt	69	6538544	617741	6982	2498 (35.8%)	182 (2.6%)	73 (1%)	4229 (60.6%)	2842	1.488 ± 2.174	0.712	384
285MFTsu5.1	st14	13	A9	-	Meth_sp	Plant	6666666.688630.txt	95	6624902	874710	7124	2577 (36.2%)	180 (2.5%)	76 (1.1%)	4291 (60.2%)	2884	1.488 ± 2.147	0.713	383
2A	st15	14	A9	-	Meth_sp	Rhizhosphere	6666666.673189.txt	67	6391125	658340	6755	2574 (38.1%)	191 (2.8%)	38 (0.6%)	3952 (58.5%)	2735	1.445 ± 1.794	0.7	382
ARG-1	st23	22	A9	-	Meth_sp	Fungus	6666666.673036.txt	92	6296562	458130	6771	2560 (37.8%)	143 (2.1%)	61 (0.9%)	4007 (59.2%)	2719	1.474 ± 1.958	0.697	384
BK227	st28	27	A9	-	Meth_sp	Endophyte	6666666.673128.txt	43	6634632	779121	7057	2645 (37.5%)	112 (1.6%)	40 (0.6%)	4260 (60.4%)	2863	1.488 ± 2.167	0.713	384
C1	st34	33	A9	-	Meth_sp	Anthropo/Water	6666666.673088.txt	1	6459144	6459144	6718	2496 (37.2%)	74 (1.1%)	18 (0.3%)	4130 (61.5%)	2803	1.473 ± 1.947	0.714	383
DSM760	st59	58	A9	-	Meth_sp	Water	6666666.673104.txt	85	6746608	657720	7049	2641 (37.5%)	85 (1.2%)	31 (0.4%)	4292 (60.9%)	2840	1.511 ± 2.065	0.716	384
E-005	st60	59	A9	-	Meth_sp	Phyllosphere	6666666.688734.txt	257	6719858	458685	7930	3122 (39.4%)	519 (6.5%)	41 (0.5%)	4248 (53.6%)	2784	1.526 ± 2.287	0.689	380
E-046	st65	64	A9	-	Meth_sp	Phyllosphere	6666666.688733.txt	296	6815891	405237	8279	3366 (40.7%)	593 (7.2%)	40 (0.5%)	4280 (51.7%)	2798	1.53 ± 2.127	0.698	384
E-065	st66	65	A9	-	Meth_sp	Phyllosphere	6666666.688731.txt	299	6986498	396366	8564	3521 (41.1%)	629 (7.3%)	95 (1.1%)	4319 (50.4%)	2809	1.538 ± 2.253	0.684	382
E-066	st67	66	A9	-	Meth_sp	Phyllosphere	6666666.688735.txt	209	6656901	333444	7775	2904 (37.4%)	539 (6.9%)	73 (0.9%)	4259 (54.8%)	2808	1.517 ± 2.243	0.691	382
GXF4	st72	71	A9	-	Meth_sp	Endophyte	6666666.673023.txt	121	6104137	373483	6375	2458 (38.6%)	21 (0.3%)	34 (0.5%)	3862 (60.6%)	2686	1.438 ± 1.857	0.702	383
GXS13	st73	72	A9	-	Meth_sp	Endophyte	6666666.673070.txt	112	5803910	673855	6231	2237 (35.9%)	196 (3.1%)	70 (1.1%)	3728 (59.8%)	2583	1.443 ± 1.813	0.691	381
J-001	st75	74	A9	-	Meth_sp	Phyllosphere	6666666.688740.txt	223	6235579	403854	7235	2667 (36.9%)	437 (6%)	103 (1.4%)	4028 (55.7%)	2697	1.494 ± 2.034	0.687	384
J-026	st76	75	A9	-	Meth_sp	Phyllosphere	6666666.688741.txt	351	6144892	198202	7546	2800 (37.1%)	708 (9.4%)	46 (0.6%)	3992 (52.9%)	2674	1.493 ± 2.159	0.698	381
J-030	st77	76	A9	-	Meth_sp	Phyllosphere	6666666.688732.txt	405	6914656	313511	8858	3683 (41.6%)	720 (8.1%)	121 (1.4%)	4334 (48.9%)	2799	1.548 ± 2.364	0.691	384
J-048	st79	78	A9	-	Meth_sp	Phyllosphere	6666666.688739.txt	304	6308913	309407	7671	2896 (37.8%)	634 (8.3%)	51 (0.7%)	4090 (53.3%)	2725	1.501 ± 2.08	0.691	379
J-070	st83	82	A9	-	Meth_sp	Phyllosphere	6666666.688730.txt	305	7040475	418987	8681	3511 (40.4%)	647 (7.5%)	100 (1.2%)	4423 (51%)	2798	1.581 ± 2.378	0.699	379
J-072	st84	83	A9	-	Meth_sp	Phyllosphere	6666666.688737.txt	229	6528219	298855	7794	2864 (36.7%)	624 (8%)	80 (1%)	4226 (54.2%)	2806	1.506 ± 2.128	0.691	378
J-077	st86	85	A9	-	Meth_sp	Phyllosphere	6666666.688736.txt	257	6613582	406903	7809	2888 (37%)	535 (6.9%)	111 (1.4%)	4275 (54.7%)	2772	1.542 ± 2.256	0.691	383
J-088	st88	87	A9	-	Meth_sp	Phyllosphere	6666666.688738.txt	278	6396613	295693	7495	2823 (37.7%)	565 (7.5%)	55 (0.7%)	4052 (54.1%)	2747	1.475 ± 2.041	0.686	379
Leaf361	st106	105	A9	-	Meth_sp	Phyllosphere	6666666.673057.txt	98	6842967	619609	7668	2907 (37.9%)	326 (4.3%)	70 (0.9%)	4365 (56.9%)	2846	1.534 ± 2.351	0.712	384
P1-11	st169	168	A9	-	Meth_sp	Rhizhosphere	6666666.688628.txt	129	6780693	444726	7409	2732 (36.9%)	138 (1.9%)	48 (0.6%)	4491 (60.6%)	2915	1.541 ± 2.288	0.694	384
UNC300MFChir4.1	st187	186	A9	-	Meth_sp	Plant	6666666.673210.txt	80	6431987	707999	6877	2420 (35.2%)	179 (2.6%)	71 (1%)	4207 (61.2%)	2823	1.49 ± 2.108	0.713	384
UNC378MF	st188	187	A9	-	Meth_sp	Plant	6666666.673202.txt	77	6356463	369116	6875	2547 (37%)	171 (2.5%)	44 (0.6%)	4113 (59.8%)	2773	1.483 ± 1.917	0.696	384
UNCCL110	st189	188	A9	-	Meth_sp	Plant	6666666.688634.txt	138	6609839	316761	7162	2764 (38.6%)	167 (2.3%)	70 (1%)	4161 (58.1%)	2777	1.498 ± 1.915	0.7	384
UNCCL125	st190	189	A9	-	Meth_sp	Plant	6666666.673228.txt	83	6708970	383167	7193	2870 (39.9%)	162 (2.3%)	71 (1%)	4090 (56.9%)	2742	1.492 ± 1.911	0.7	384
WL2	st197	196	A9	-	Meth_sp	Phyllosphere	6666666.673180.txt	295	6279870	234920	7045	2818 (40%)	240 (3.4%)	52 (0.7%)	3935 (55.9%)	2654	1.483 ± 1.87	0.695	383
WL64	st200	199	A9	-	Meth_sp	Phyllosphere	6666666.673163.txt	348	6888955	269384	8151	3436 (42.2%)	409 (5%)	113 (1.4%)	4193 (51.4%)	2712	1.546 ± 2.203	0.69	383
XJLW	st206	205	A9	-	Meth_sp	Anthropo/Water	6666666.673120.txt	2	6666614	6498071	6867	2589 (37.7%)	97 (1.4%)	69 (1%)	4112 (59.9%)	2756	1.492 ± 1.892	0.701	384
YL-MPn5-2016	st210	209	A9	-	Meth_sp	Water	6666666.673200.txt	7	6863926	4591585	7243	2863 (39.5%)	128 (1.8%)	76 (1%)	4176 (57.7%)	2767	1.509 ± 2.014	0.696	384
YL-MPn6-2016	st211	210	A9	-	Meth_sp	Water	6666666.673198.txt	6	6858858	6569547	7213	2835 (39.3%)	129 (1.8%)	74 (1%)	4175 (57.9%)	2768	1.508 ± 1.999	0.696	384
yr668	st213	212	A9	-	Meth_sp	Rhizhosphere	6666666.673226.txt	99	6619760	538065	7233	2689 (37.2%)	213 (2.9%)	68 (0.9%)	4263 (58.9%)	2842	1.5 ± 2.184	0.713	384
AMS5	st21	20	B	-	Meth_sp	Phyllosphere	6666666.673078.txt	4	5598694	5435349	5635	1819 (32.3%)	123 (2.2%)	86 (1.5%)	3607 (64%)	2686	1.343 ± 1.489	0.69	384
B4	st26	25	B	-	Meth_sp	Anthropo/Water	6666666.673116.txt	61	5120733	754620	5264	1712 (32.5%)	72 (1.4%)	29 (0.6%)	3451 (65.6%)	2568	1.344 ± 1.486	0.701	383
CLZ	st43	42	B	-	Meth_sp	Soil	6666666.673196.txt	1	5408782	5408782	5413	1665 (30.8%)	84 (1.6%)	60 (1.1%)	3604 (66.6%)	2631	1.37 ± 1.578	0.691	384
DB1607	st46	45	B	-	Meth_sp	Anthropo	6666666.673186.txt	201	6045066	476070	6378	2330 (36.5%)	100 (1.6%)	70 (1.1%)	3878 (60.8%)	2762	1.404 ± 1.541	0.693	384
DM1	st48	47	B	-	Meth_sp	Anthropo	6666666.673106.txt	2	5904619	5663901	6204	2189 (35.3%)	159 (2.6%)	136 (2.2%)	3720 (60%)	2680	1.388 ± 1.716	0.688	384
J-043	st78	77	B	-	Meth_sp	Phyllosphere	6666666.688750.txt	81	5282872	689006	5486	1610 (29.3%)	190 (3.5%)	78 (1.4%)	3608 (65.8%)	2693	1.34 ± 1.469	0.69	383
L1A1	st94	93	B	-	Meth_sp	Water	6666666.673136.txt	111	5442235	371089	5659	2135 (37.7%)	91 (1.6%)	26 (0.5%)	3407 (60.2%)	2553	1.335 ± 1.442	0.685	382
Leaf123	st104	103	B	-	Meth_sp	Phyllosphere	6666666.673055.txt	39	5433316	794689	5478	1752 (32%)	106 (1.9%)	21 (0.4%)	3599 (65.7%)	2700	1.333 ± 1.444	0.691	384
Leaf456	st108	107	B	-	Meth_sp	Phyllosphere	6666666.673064.txt	44	5574512	523573	5899	2213 (37.5%)	216 (3.7%)	31 (0.5%)	3439 (58.3%)	2574	1.336 ± 1.374	0.7	383
MB200	st149	148	B	-	Meth_sp	Anthropo	6666666.688645.txt	30	5763690	2506739	5877	1835 (31.2%)	88 (1.5%)	42 (0.7%)	3912 (66.6%)	2773	1.411 ± 1.564	0.693	382
NI91	st163	162	B	-	Meth_sp	Soil	6666666.673195.txt	1	5408794	5408794	5411	1668 (30.8%)	80 (1.5%)	57 (1.1%)	3606 (66.6%)	2629	1.372 ± 1.58	0.691	383
Q1	st176	175	B	-	Meth_sp	Endophyte	6666666.688658.txt	116	5508879	439213	5572	1755 (31.5%)	70 (1.3%)	72 (1.3%)	3675 (66%)	2743	1.34 ± 1.439	0.691	384
R2-1	st177	176	B	-	Meth_sp	Unknown	6666666.688710.txt	52	5824927	522588	6052	2115 (34.9%)	85 (1.4%)	37 (0.6%)	3815 (63%)	2754	1.385 ± 1.703	0.683	383
RAS18	st178	177	B	-	Meth_sp	Phyllosphere	6666666.688709.txt	37	5852653	774927	6039	1988 (32.9%)	86 (1.4%)	51 (0.8%)	3914 (64.8%)	2847	1.375 ± 1.64	0.688	384
174MFSha1.1	st4	3	C	-	Meth_sp	Plant	6666666.672890.txt	85	7435203	396756	7754	2880 (37.1%)	234 (3%)	65 (0.8%)	4575 (59%)	2902	1.576 ± 2.544	0.71	384
17Sr1-1	st8	7	C	-	Meth_sp	Soil	6666666.673114.txt	1	6542425	6542425	6649	2375 (35.7%)	148 (2.2%)	34 (0.5%)	4092 (61.5%)	2739	1.494 ± 2.126	0.71	380
4-46	st16	15	C	-	Meth_sp	Rhizhosphere	6666666.673020.txt	3	7736344	7658896	8696	3527 (40.6%)	470 (5.4%)	140 (1.6%)	4559 (52.4%)	3041	1.499 ± 2.082	0.715	382
ap11	st22	21	C	-	Meth_sp	Rhizhosphere	6666666.673212.txt	56	6981668	564338	7306	2692 (36.8%)	259 (3.5%)	64 (0.9%)	4291 (58.7%)	2826	1.518 ± 2.195	0.714	384
DB0501	st45	44	C	-	Meth_sp	Anthropo	6666666.673193.txt	88	7583483	818131	8036	3087 (38.4%)	239 (3%)	75 (0.9%)	4635 (57.7%)	2958	1.567 ± 2.305	0.707	383
yr596	st212	211	C	-	Meth_sp	Rhizhosphere	6666666.673216.txt	84	6569940	511113	6888	2563 (37.2%)	211 (3.1%)	73 (1.1%)	4041 (58.7%)	2761	1.464 ± 1.904	0.716	383
DSM14458T	st155	154	-	B	Meth_suomiense	Soil	6666666.879421.txt	56	5542963	689385	5669	2097 (37%)	0 (0%)	31 (0.5%)	3541 (62.5%)	2640	1.341 ± 1.487	0.687	384
SB0023/3	st180	179	A8	-	Meth_symbioticum	Fungus	6666666.673232.txt	246	6076434	178488	6484	2388 (36.8%)	144 (2.2%)	19 (0.3%)	3933 (60.7%)	2717	1.448 ± 1.766	0.705	379
NBRC103632T (DSM19566)	st144	143	-	A4	Meth_tardum	Anthropo/Water	6666666.879413.txt	143	6878587	591218	7368	2989 (40.6%)	0 (0%)	74 (1%)	4305 (58.4%)	2808	1.533 ± 2.206	0.697	383
DSM25844T (N4211)	st145	144	-	C1	Meth_tarhaniae	Soil	6666666.879414.txt	480	6720585	152470	7276	2568 (35.3%)	0 (0%)	32 (0.4%)	4676 (64.3%)	2971	1.574 ± 3.264	0.709	364
17Sr1-28 (KCTC52904T)	st9	8	C	C1	Meth_terrae	Anthropo/Soil	6666666.673112.txt	1	6162198	6162198	6347	2245 (35.4%)	130 (2%)	5 (0.1%)	3967 (62.5%)	2673	1.484 ± 2.19	0.718	380
17Sr1-39 (NBRC112874T)	st10	9	C	C1	Meth_terricola	Soil	6666666.673138.txt	103	7873274	916167	8366	3253 (38.9%)	298 (3.6%)	40 (0.5%)	4775 (57.1%)	2902	1.645 ± 2.693	0.708	383
DSM11490 (JCM10893T)	st50	49	B	B	Meth_thiocyanatum	Rhizhosphere	6666666.688712.txt	30	5625533	808660	5686	1690 (29.7%)	65 (1.1%)	55 (1%)	3876 (68.2%)	2818	1.375 ± 1.587	0.698	383
DSM23674	st146	145	-	B2	Meth_thuringiense	Phyllosphere	6666666.879415.txt	47	4702741	457393	4906	1846 (37.6%)	0 (0%)	32 (0.7%)	3028 (61.7%)	2417	1.253 ± 1.092	0.681	383
DSM23632	st147	146	-	A	Meth_trifolii	Phyllosphere	6666666.879416.txt	424	5133186	80525	5594	2101 (37.6%)	0 (0%)	55 (1%)	3438 (61.5%)	2554	1.346 ± 1.42	0.702	361
DSM16961T	st148	147	-	C1	Meth_variabile	Anthropo/Water	6666666.879417.txt	560	7398003	104995	8067	3153 (39.1%)	0 (0%)	105 (1.3%)	4809 (59.6%)	3003	1.601 ± 2.469	0.712	356
DSM5688T (LMG6087T)	st156	155	-	B	Meth_zatmanii	Anthropo/Food	6666666.879422.txt	391	5203102	103320	5425	1692 (31.2%)	0 (0%)	68 (1.3%)	3665 (67.6%)	2683	1.366 ± 1.457	0.695	369
PSBB041	st175	174	B	-	Meth_zatmanii	Water	6666666.688657.txt	1	5610348	5610348	5719	1696 (29.7%)	95 (1.7%)	32 (0.6%)	3896 (68.1%)	2796	1.393 ± 1.728	0.688	382
DSM21344 (NBRC106136)	st53	52	-	-	Micr_aerophila	Air	6666666.688639.txt	184	5987949	274746	6743	2791 (41.4%)	144 (2.1%)	116 (1.7%)	3692 (54.8%)	2466	1.497 ± 1.862	0.628	383
NBRC106136 (DSM21344)	st157	156	-	-	Micr_aerophila	Air	6666666.688618.txt	626	7303516	245446	8504	3906 (45.9%)	78 (0.9%)	169 (2%)	4351 (51.2%)	2655	1.639 ± 2.319	0.624	381
ATCCBAA-817	st25	24	-	-	Micr_flocculans	Water (Hot spring)	6666666.688676.txt	30	4028727	595165	4128	1281 (31%)	79 (1.9%)	7 (0.2%)	2761 (66.9%)	2170	1.272 ± 1.098	0.65	381
DSM15743	st52	51	-	-	Micr_flocculans	Water (Hot spring)	6666666.688722.txt	32	4014541	593663	4073	1275 (31.3%)	35 (0.9%)	3 (0.1%)	2760 (67.8%)	2170	1.272 ± 1.099	0.65	381
CGMCC1.7666	st42	41	-	-	Micr_guangxiensis	Soil	6666666.688671.txt	34	4721020	722408	4902	1576 (32.2%)	104 (2.1%)	42 (0.9%)	3180 (64.9%)	2360	1.347 ± 1.267	0.621	381
WSM3557	st205	204	-	-	Micr_lotononidis	Rhizhosphere (nodules)	6666666.688621.txt	18	7082538	2401580	7999	3071 (38.4%)	395 (4.9%)	210 (2.6%)	4323 (54%)	2737	1.579 ± 2.12	0.638	384
AT3.9	st24	23	-	-	Micr_lupini	Plant	6666666.688720.txt	17	4943822	1439972	5014	1714 (34.2%)	63 (1.3%)	6 (0.1%)	3231 (64.4%)	2400	1.346 ± 1.317	0.637	382
KCTC23863	st92	91	-	-	Micr_makkahensis	Soil	6666666.688713.txt	94	5580282	570899	6144	2144 (34.9%)	219 (3.6%)	31 (0.5%)	3750 (61%)	2526	1.485 ± 1.833	0.637	381
V5/3m	st192	191	-	-	Micr_ossetica	Rhizhosphere (nodules)	6666666.688605.txt	6	9631025	5843140	11284	4734 (42%)	828 (7.3%)	426 (3.8%)	5296 (46.9%)	2862	1.85 ± 3.608	0.635	383
17mud1-3	st6	5	-	-	Micr_sp	Soil	6666666.688674.txt	1	4403076	4403076	4425	1291 (29.2%)	64 (1.4%)	14 (0.3%)	3056 (69.1%)	2258	1.353 ± 1.426	0.646	381
BSC39	st32	31	-	-	Micr_sp	Soil	6666666.688651.txt	80	5654087	457097	6215	2348 (37.8%)	216 (3.5%)	96 (1.5%)	3555 (57.2%)	2479	1.434 ± 1.697	0.638	383
c23x22	st35	34	-	-	Micr_sp	Soil	6666666.688723.txt	16	3752118	907806	3724	1062 (28.5%)	40 (1.1%)	2 (0.1%)	2620 (70.4%)	2105	1.245 ± 1.12	0.628	382
CCBAU65841	st38	37	-	-	Micr_sp	Soil	6666666.688616.txt	249	7411521	544662	8658	3436 (39.7%)	590 (6.8%)	251 (2.9%)	4381 (50.6%)	2715	1.614 ± 2.349	0.633	380
HR1	st74	73	-	-	Micr_sp	Rhizhosphere	6666666.688677.txt	1	3822362	3822362	3936	1103 (28%)	90 (2.3%)	11 (0.3%)	2732 (69.4%)	2118	1.29 ± 1.308	0.681	383
KLBC81	st93	92	-	-	Micr_sp	Rhizhosphere (nodules)	6666666.688624.txt	354	6831655	314732	8036	3245 (40.4%)	266 (3.3%)	231 (2.9%)	4294 (53.4%)	2727	1.575 ± 2.044	0.62	383
M8	st122	121	-	-	Micr_sp	Rhizhosphere (nodules)	6666666.688607.txt	1115	9199435	287723	14166	6027 (42.5%)	2483 (17.5%)	458 (3.2%)	5198 (36.7%)	2914	1.784 ± 2.719	0.625	381
Marseille-Q2068	st124	123	-	-	Micr_sp	Human skin	6666666.688717.txt	8	5347647	4703417	5561	1927 (34.7%)	111 (2%)	64 (1.2%)	3459 (62.2%)	2471	1.4 ± 1.37	0.645	383
SYSUG3D203	st183	182	-	-	Micr_sp	Hot spring sediments	6666666.688719.txt	73	5053034	718604	5434	1932 (35.6%)	215 (4%)	56 (1%)	3231 (59.5%)	2361	1.368 ± 1.303	0.658	384
SYSUG3D207	st184	183	-	-	Micr_sp	Hot spring sediments	6666666.688718.txt	81	5052251	508083	5452	1950 (35.8%)	216 (4%)	55 (1%)	3231 (59.3%)	2364	1.367 ± 1.3	0.658	384
DSM14364	st51	50	-	-	Micr_subterranea	Geothermal source	6666666.688668.txt	36	5146151	1000881	5248	1754 (33.4%)	51 (1%)	31 (0.6%)	3412 (65%)	2438	1.4 ± 1.489	0.658	382
Lmie10	st121	120	-	-	Micr_tunisiensis	Rhizhosphere (nodules)	6666666.688610.txt	1022	8832405	281640	13369	5660 (42.3%)	2264 (16.9%)	432 (3.2%)	5013 (37.5%)	2881	1.74 ± 2.596	0.625	382
BR3299	st31	30	-	-	Micr_vignae	Rhizhosphere (nodules)	6666666.688636.txt	165	6456591	389455	7336	3012 (41.1%)	132 (1.8%)	115 (1.6%)	4077 (55.6%)	2706	1.507 ± 1.858	0.618	383
