## Supplementary material for "Comprehensive phylogenomics of *Methylobacterium* reveals four evolutionary distinct groups and underappreciated phyllosphere diversity": Dataset S2

### Sheet: Dataset-S2
Column	Description
A	Strain name
B	Final fasta file name (after filtering, as provided in NCBI; original assembly before filtering has to be must be provided in Github)
C	BioProject/Biosample strain IDs (NCBI)
D	Genome IDs (NCBI)
E-G	Raw assembly statistics, including:
E	Number of scaffolds
F	Total scaffold size (bp)
G	Average coverage (x)
H-P	Assembly statistics after removing scaffolds with coverage < 10x
H	Number of scaffolds
I	Total scaffold size (bp)
J	Average coverage (x)
K	Median coverage (x)
L	Maximum scaffold size (bp)
M	GC content (average ± standard deviation)
N	Median GC content per scaffold
O-R	Assembly statistics after removing scaffolds from contaminants (only for strains E-016; E-025; J-059; coverage > 100, 100 and 150x, respectively)
O	Number of scaffolds
P	Total scaffold size (bp)
Q	Average coverage (x)
R	GC content (average ± standard deviation) per scaffold
S-W	Assembly statistics for contaminant scaffolds (only for strains E-016; E-025; J-059; coverage <= 100, 100 and 150x, respectively)
S	Number of scaffolds
T	Total scaffold size (bp)
U	Average coverage (x)
V	GC content (average ± standard deviation) per scaffold
W	Putative contaminant taxonomy (blast on rpoB and 16rRNA complete sequences)
A	B	C	D	E	F	G	H	I	J	K	L	M	N	O	P	Q	R	S	T	U	V	W
E-005	E-005_filtered.fa	PRJNA730554 / SAMN19190237	JAKSYG000000000	13627	11062605	259.725	261	6725083	258.936	203.128	458685	0.684 ± 0.021	0.689	-	-	-	-	-	-	-	-	-
E-016	E-016_filtered-clean.fa	PRJNA730554 / SAMN19190244	JAKSYF000000000	21935	17059833	284.11	297	10105514	282.848	183	1347391	0.687 ± 0.027	0.684	209	5836921	195	0.697 ± 0.031	88	4268593	101	0.673 ± 0.010	Proteobacteria;Alphaproteobacteria;Rhizobiales
E-025	E-025_filtered-clean.fa	PRJNA730554 / SAMN19190249	JAKSYR000000000	13462	16150778	203.574	283	11911435	202.8	150.939	1299464	0.652 ± 0.049	0.623	207	5588271	159	0.698 ± 0.029	76	6323164	37	0.611 ± 0.012	Bacteroidota;Bacteroidia;Cytophagales
E-041	E-041_filtered.fa	PRJNA730554 / SAMN19190261	JAKSYQ000000000	8847	8774698	217.527	305	5981163	217.016	192.828	285689	0.694 ± 0.034	0.704	-	-	-	-	-	-	-	-	-
E-045	E-045_filtered.fa	PRJNA730554 / SAMN19190263	JAKSYE000000000	18017	11388189	260.76	135	5590603	259.711	251.793	458453	0.670 ± 0.019	0.673	-	-	-	-	-	-	-	-	-
E-046	E-046_filtered.fa	PRJNA730554 / SAMN19190264	JAKSYP000000000	11864	10521039	193.646	298	6817744	192.967	154.263	405237	0.695 ± 0.025	0.700	-	-	-	-	-	-	-	-	-
E-065	E-065_filtered.fa	PRJNA730554 / SAMN19190271	JAKSYD000000000	19292	13193422	270.775	305	6992789	269.638	196.678	396366	0.678 ± 0.022	0.685	-	-	-	-	-	-	-	-	-
E-066	E-066_filtered.fa	PRJNA730554 / SAMN19190272	JAKSYO000000000	10710	10052599	253.808	218	6664237	253.187	201.939	333444	0.684 ± 0.020	0.688	-	-	-	-	-	-	-	-	-
J-001	J-001_filtered.fa	PRJNA730554 / SAMN19190297	JAKSYN000000000	15608	11260602	245.749	228	6242404	244.836	205.916	403854	0.681 ± 0.023	0.685	-	-	-	-	-	-	-	-	-
J-026	J-026_filtered.fa	PRJNA730554 / SAMN19190312	JAKSYC000000000	22668	13463203	304.127	354	6150436	302.798	258.817	198202	0.694 ± 0.027	0.700	-	-	-	-	-	-	-	-	-
J-030	J-030_filtered.fa	PRJNA730554 / SAMN19190315	JAKSYM000000000	24385	14715150	243.007	411	6924820	241.585	185	313511	0.687 ± 0.024	0.692	-	-	-	-	-	-	-	-	-
J-043	J-043_filtered.fa	PRJNA730554 / SAMN19190320	JAKSYB000000000	15099	10131467	198.952	82	5284444	198.073	203.18	689118	0.684 ± 0.014	0.687	-	-	-	-	-	-	-	-	-
J-048	J-048_filtered.fa	PRJNA730554 / SAMN19190323	JAKSYL000000000	23993	14234916	218.742	311	6321224	217.287	181.396	309408	0.685 ± 0.020	0.690	-	-	-	-	-	-	-	-	-
J-059	J-059_filtered-clean.fa	PRJNA730554 / SAMN19190331	JAKSYA000000000	9148	12392065	253.885	265	9519877	253.362	199.968	341485	0.709 ± 0.026	0.715	189	5798035	217	0.698 ± 0.026	76	3721842	40	0.727 ± 0.009	Actinobacteriota;Actinobacteria;Propionibacteriales
J-067	J-067_filtered.fa	PRJNA730554 / SAMN19190336	JAKSXZ000000000	13585	9737666	196.225	147	5358757	195.403	194	686543	0.691 ± 0.018	0.693	-	-	-	-	-	-	-	-	-
J-068	J-068_filtered.fa	PRJNA730554 / SAMN19190337	JAKSXY000000000	10875	8587541	278.362	128	5113311	277.732	285.004	563432	0.693 ± 0.019	0.697	-	-	-	-	-	-	-	-	-
J-070	J-070_filtered.fa	PRJNA730554 / SAMN19190338	JAKSXX000000000	9222	9905111	250.601	312	7045618	250.079	191.889	418987	0.697 ± 0.024	0.700	-	-	-	-	-	-	-	-	-
J-072	J-072_filtered.fa	PRJNA730554 / SAMN19190339	JAKSYK000000000	9681	9610104	239.216	233	6533291	238.651	191.071	298855	0.685 ± 0.021	0.691	-	-	-	-	-	-	-	-	-
J-076	J-076_filtered.fa	PRJNA730554 / SAMN19190343	JAKSXW000000000	10596	8668875	285.173	150	5241477	284.546	285.907	639467	0.703 ± 0.024	0.707	-	-	-	-	-	-	-	-	-
J-077	J-077_filtered.fa	PRJNA730554 / SAMN19190344	JAKSYJ000000000	10286	10790325	256.214	260	6617678	254.885	206.749	406903	0.684 ± 0.021	0.691	-	-	-	-	-	-	-	-	-
J-078	J-078_filtered.fa	PRJNA730554 / SAMN19190345	JAKSYI000000000	12667	9590577	287.174	146	5537066	286.439	274.964	306639	0.693 ± 0.021	0.696	-	-	-	-	-	-	-	-	-
J-088	J-088_filtered.fa	PRJNA730554 / SAMN19190352	JAKSYH000000000	16945	11819397	188.331	286	6407778	187.344	153.893	295693	0.681 ± 0.020	0.685	-	-	-	-	-	-	-	-	-
J-090	J-090_filtered.fa	PRJNA730554 / SAMN19190354	JAKSXV000000000	7050	7274763	222.077	119	5037361	221.669	236.667	428343	0.690 ± 0.020	0.692	-	-	-	-	-	-	-	-	-
J-092	J-092_filtered.fa	PRJNA730554 / SAMN19190355	JAKSXU000000000	9325	8609904	247.564	227	5656301	247.024	232.763	214931	0.697 ± 0.028	0.706	-	-	-	-	-	-	-	-	-
