## Supplementary material for "Comprehensive phylogenomics of *Methylobacterium* reveals four evolutionary distinct groups and underappreciated phyllosphere diversity": Dataset S4

### Sheet: Dataset-S4
Gene order along Methylobacterium planium chromosome	Core gene short name	Code-link (for cytoscape)	Genomes with complete sequences	Max. size before triming and alignment(bp)	Final alignment size (bp)	Gene type (peg= protein encoding gene)	Detailled annotation description
1	Gene1	1	213	1428	1251	peg	(E)-4-hydroxy-3-methylbut-2-enyl-diphosphate synthase (flavodoxin) (EC 1.17.7.3)
2	Gene431	163	211	3450	2898	peg	Isoleucyl-tRNA synthetase (EC 6.1.1.5)
3	Gene208	373	211	882	456	peg	UPF0260 protein YcgN
4	Gene1052	208	208	558	507	peg	Mlr7830 protein
5	Gene2	2	211	3300	2742	peg	[Protein-PII] uridylyltransferase (EC 2.7.7.59) / [Protein-PII]-UMP uridylyl-removing enzyme
6	Gene43	76	210	906	726	peg	Competence protein F homolog, phosphoribosyltransferase domain; protein YhgH required for utilization of DNA as sole source of carbon and energy
7	Gene68	134	213	1281	1227	peg	Glutamate N-acetyltransferase (EC 2.3.1.35) @ N-acetylglutamate synthase (EC 2.3.1.1)
8	Gene383	303	210	921	726	peg	SAM-dependent methyltransferase 2, in cluster with Hydroxyacylglutathione hydrolase
9	Gene48	89	212	1509	1395	peg	Dihydrolipoamide dehydrogenase of 2-oxoglutarate dehydrogenase (EC 1.8.1.4)
10	Gene384	309	210	1383	951	peg	Site-specific tyrosine recombinase XerC
11	Gene405	35	209	999	951	peg	Acetyl-coenzyme A carboxyl transferase alpha chain (EC 6.4.1.2)
12	Gene44	78	213	834	495	peg	Crossover junction endodeoxyribonuclease RuvC (EC 3.1.22.4)
13	Gene946	265	211	894	744	peg	Probable transcriptional regulatory protein YebC
14	Gene170	299	212	894	654	peg	Ribulose-phosphate 3-epimerase (EC 5.1.3.1)
15	Gene428	144	211	1980	1815	peg	GTP-binding protein TypA/BipA
16	Gene244	97	211	1890	1662	peg	DNA repair protein RecN
17	Gene51	101	212	1032	855	peg	DNA uptake lipoprotein ComL
18	Gene338	66	210	1467	1317	peg	Cell division protein FtsA
19	Gene935	67	211	1086	855	peg	Cell division protein FtsQ
20	Gene201	363	209	1092	897	peg	UDP-N-acetylenolpyruvoylglucosamine reductase (EC 1.3.1.98)
21	Gene203	365	210	1419	1404	peg	UDP-N-acetylmuramate--L-alanine ligase (EC 6.3.2.8)
22	Gene135	243	212	1173	1137	peg	Peptidoglycan glycosyltransferase FtsW (EC 2.4.1.129)
23	Gene138	249	213	1140	1080	peg	Phospho-N-acetylmuramoyl-pentapeptide-transferase (EC 2.7.8.13)
24	Gene4	5	213	1317	990	peg	16S rRNA (cytosine(1402)-N(4))-methyltransferase (EC 2.1.1.199)
25	Gene357	202	211	3054	2580	peg	Membrane alanine aminopeptidase N (EC 3.4.11.2)
26	Gene198	358	211	2679	2244	peg	Two-component sensor histidine kinase PleC
27	Gene36	68	213	1662	1374	peg	Cell division trigger factor (EC 5.2.1.8)
28	Gene125	225	213	384	336	peg	Nitrogen regulatory protein P-II
29	Gene403	25	210	2790	2256	peg	3'-to-5' exoribonuclease RNase R
30	Gene106	192	213	165	165	peg	LSU ribosomal protein L33p @ LSU ribosomal protein L33p, zinc-independent
31	Gene143	259	212	417	369	peg	Polar-differentiation response regulator DivK
32	Gene410	79	212	609	474	peg	Cyclic pyranopterin monophosphate synthase (EC 4.6.1.17)
33	Gene24	41	212	1134	1011	peg	Anthranilate phosphoribosyltransferase (EC 2.4.2.18)
34	Gene908	42	209	1674	1494	peg	Anthranilate synthase, aminase component (EC 4.1.3.27)
35	Gene148	269	212	720	342	peg	Protein translocase membrane subunit SecG
36	Gene50	93	213	606	450	peg	DNA polymerase III chi subunit (EC 2.7.7.7)
37	Gene134	242	210	1158	822	peg	Peptide chain release factor N(5)-glutamine methyltransferase (EC 2.1.1.297)
38	Gene929	18	212	951	732	peg	3-demethylubiquinol 3-O-methyltransferase (EC 2.1.1.64) @ 2-polyprenyl-6-hydroxyphenyl methylase (EC 2.1.1.222)
39	Gene58	120	213	831	699	peg	FIG006285: ICC-like protein phosphoesterase
40	Gene49	90	213	1164	1062	peg	Dihydroorotate dehydrogenase (quinone) (EC 1.3.5.2)
41	Gene57	119	213	885	342	peg	FIG005495: hypothetical protein
42	Gene269	172	210	2901	2496	peg	LPS-assembly protein LptD @ Organic solvent tolerance protein precursor
43	Gene85	168	213	1092	1086	peg	Lipopolysaccharide export system permease protein LptG
44	Gene84	167	213	1221	1146	peg	Lipopolysaccharide export system permease protein LptF
45	Gene341	85	211	1731	1476	peg	Cytosol aminopeptidase PepA (EC 3.4.11.1)
46	Gene1049	107	211	1278	933	peg	DUF1022 domain-containing protein
47	Gene183	332	213	594	474	peg	Transcription elongation factor GreA
48	Gene234	62	211	3618	3465	peg	Carbamoyl-phosphate synthase large chain (EC 6.3.5.5)
49	Gene235	63	211	1395	1203	peg	Carbamoyl-phosphate synthase small chain (EC 6.3.5.5)
50	Gene182	331	213	477	456	peg	Transamidase GatB domain protein
51	Gene451	375	208	876	672	peg	UPF0758 family protein
52	Gene254	139	210	3201	2043	peg	Glycyl-tRNA synthetase beta chain (EC 6.1.1.14)
53	Gene70	138	212	1104	897	peg	Glycyl-tRNA synthetase alpha chain (EC 6.1.1.14)
54	Gene47	86	212	1167	1008	peg	Decaprenyl diphosphate synthase (EC 2.5.1.91)
55	Gene219	27	210	1119	864	peg	4-diphosphocytidyl-2-C-methyl-D-erythritol kinase (EC 2.7.1.148)
56	Gene453	381	208	960	843	peg	YpfJ protein, zinc metalloprotease superfamily
57	Gene463	109	210	1902	1650	peg	Energy-dependent translational throttle protein EttA
58	Gene53	112	213	351	243	peg	Exodeoxyribonuclease VII small subunit (EC 3.1.11.6)
59	Gene192	351	213	987	813	peg	tRNA-modifying protein YgfZ
60	Gene74	151	213	690	654	peg	Hydrolase SMc00528, alpha/beta fold family
61	Gene266	161	212	1473	1467	peg	Iron-sulfur cluster assembly protein SufB
62	Gene81	160	212	753	750	peg	Iron-sulfur cluster assembly ATPase protein SufC
63	Gene353	162	210	1470	1311	peg	Iron-sulfur cluster assembly protein SufD
64	Gene238	81	211	1482	1233	peg	Cysteine desulfurase (EC 2.8.1.7) => SufS
65	Gene130	238	212	396	378	peg	PaaD-like protein (DUF59) involved in Fe-S cluster assembly
66	Gene416	100	208	2436	2001	peg	DNA topoisomerase IV subunit B (EC 5.99.1.3)
67	Gene343	98	211	3084	2628	peg	DNA topoisomerase I (EC 5.99.1.2)
68	Gene154	277	213	705	465	peg	Putative pre-16S rRNA nuclease YqgF
69	Gene27	47	212	285	285	peg	Aspartyl-tRNA(Asn) amidotransferase subunit C (EC 6.3.5.6) @ Glutamyl-tRNA(Gln) amidotransferase subunit C (EC 6.3.5.7)
70	Gene127	230	212	420	420	peg	Nucleoside diphosphate kinase (EC 2.7.4.6)
71	Gene141	257	213	1158	1062	peg	Phosphoribosylformylglycinamidine cyclo-ligase (EC 6.3.3.1)
72	Gene437	260	210	3030	2220	peg	Polyphosphate kinase (EC 2.7.4.1)
73	Gene75	152	213	762	639	peg	Hypothetical metal-binding enzyme, YcbL homolog
74	Gene312	340	211	864	738	peg	Trehalose-6-phosphate phosphatase (EC 3.1.3.12)
75	Gene217	21	210	933	834	peg	3-mercaptopyruvate sulfurtransferase (EC 2.8.1.2)
76	Gene927	8	210	738	552	peg	16S rRNA (guanine(966)-N(2))-methyltransferase (EC 2.1.1.171)
77	Gene195	354	212	705	432	peg	tRNA-specific adenosine-34 deaminase (EC 3.5.4.33)
78	Gene386	315	210	1740	1695	peg	SSU ribosomal protein S1p
79	Gene197	356	213	1338	1215	peg	Tryptophan synthase beta chain (EC 4.2.1.20)
80	Gene123	222	213	543	444	peg	NADPH-dependent 7-cyano-7-deazaguanine reductase (EC 1.7.1.13)
81	Gene934	65	208	432	285	peg	Cell division protein DivIC (FtsB), stabilizes FtsL against RasP cleavage
82	Gene167	294	213	501	453	peg	Ribosome association toxin RatA
83	Gene392	348	210	1308	933	peg	tRNA-dihydrouridine synthase DusB
84	Gene124	223	212	1311	1080	peg	Nitrogen regulation protein NtrB (EC 2.7.13.3)
85	Gene242	94	210	1170	1038	peg	DNA polymerase III delta prime subunit (EC 2.7.7.7)
86	Gene204	368	213	1107	774	peg	Uncharacterized metal-dependent hydrolase YcfH
87	Gene358	204	212	942	795	peg	Metal-dependent hydrolases of the beta-lactamase superfamily I; PhnP protein
88	Gene435	224	211	2868	2172	peg	Nitrogen regulation protein NtrY (EC 2.7.3.-)
89	Gene368	231	208	1116	771	peg	Nucleoside triphosphate pyrophosphohydrolase MazG (EC 3.6.1.8)
90	Gene165	293	211	1536	1314	peg	Ribosomal protein S12p Asp88 (E. coli) methylthiotransferase (EC 2.8.4.4)
91	Gene1048	61	209	1185	645	peg	Bll4589 protein
92	Gene304	323	210	354	291	peg	Succinate dehydrogenase flavin-adding protein, antitoxin of CptAB toxin-antitoxin
93	Gene408	53	209	2607	2091	peg	ATP-dependent DNA helicase RecG (EC 3.6.4.12)
94	Gene916	236	210	2256	1896	peg	Outer membrane component of TAM transport system
95	Gene159	284	209	1476	1128	peg	Queuine tRNA-ribosyltransferase (EC 2.4.2.29)
96	Gene442	302	208	1239	1041	peg	S-adenosylmethionine:tRNA ribosyltransferase-isomerase (EC 2.4.99.17)
97	Gene128	232	212	933	639	peg	Octanoate-[acyl-carrier-protein]-protein-N-octanoyltransferase (EC 2.3.1.181)
98	Gene247	111	210	3759	2907	peg	Excinuclease ABC subunit A
99	Gene432	205	210	1623	1386	peg	Methylenetetrahydrofolate--tRNA-(uracil-5-)-methyltransferase TrmFO (EC 2.1.1.74)
100	Gene249	126	212	459	366	peg	FIG020313: hypothetical protein
101	Gene150	271	212	1068	915	peg	Protein translocase subunit SecF
102	Gene149	270	213	1695	1596	peg	Protein translocase subunit SecD
103	Gene151	273	212	414	321	peg	Protein translocase subunit YajC
104	Gene33	54	212	1146	855	peg	ATP-DEPENDENT PROTEASE SUBUNIT
105	Gene172	306	210	1779	1263	peg	Seryl-tRNA synthetase (EC 6.1.1.11)
106	Gene450	357	211	819	798	peg	Twin-arginine translocation protein TatC
107	Gene146	264	213	384	324	peg	probable iron binding protein from the HesB_IscA_SufA family
108	Gene180	326	210	2205	2007	peg	Threonyl-tRNA synthetase (EC 6.1.1.3)
109	Gene114	201	211	1911	1653	peg	Lysyl-tRNA synthetase (class I) (EC 6.1.1.6)
110	Gene25	43	213	390	390	peg	ApaG protein
111	Gene15	26	212	1359	975	peg	33 kDa chaperonin HslO
112	Gene281	234	211	1221	921	peg	Ornithine carbamoyltransferase (EC 2.1.3.3)
113	Gene64	128	213	1581	1164	peg	FIG110192: hypothetical protein
114	Gene155	278	212	1359	1050	peg	Putrescine ABC transporter putrescine-binding protein PotF (TC 3.A.1.11.2)
115	Gene82	164	212	1200	933	peg	Lipid A biosynthesis lauroyl acyltransferase (EC 2.3.1.241)
116	Gene13	22	212	1251	1119	peg	3-oxoacyl-[acyl-carrier-protein] synthase II (EC 2.3.1.41)
117	Gene19	32	213	672	663	peg	ABC transporter involved in cytochrome c biogenesis, CcmB subunit
118	Gene46	84	213	993	735	peg	Cytochrome c-type biogenesis protein CcmC, putative heme lyase for CcmE
119	Gene80	159	213	810	588	peg	Intracellular septation protein IspA
120	Gene925	301	209	1008	651	peg	RNA pseudouridylate synthase
121	Gene316	344	210	1548	1200	peg	tRNA t(6)A37-methylthiotransferase (EC 2.8.4.5)
122	Gene223	34	211	645	540	peg	Acetolactate synthase small subunit (EC 2.2.1.6)
123	Gene378	272	211	1356	1332	peg	Protein translocase subunit SecY
124	Gene91	177	212	522	471	peg	LSU ribosomal protein L15p (L27Ae)
125	Gene105	191	212	237	183	peg	LSU ribosomal protein L30p (L7e)
126	Gene178	318	212	609	564	peg	SSU ribosomal protein S5p (S2e)
127	Gene93	179	212	360	360	peg	LSU ribosomal protein L18p (L5e)
128	Gene112	198	212	531	531	peg	LSU ribosomal protein L6p (L9e)
129	Gene179	320	212	396	393	peg	SSU ribosomal protein S8p (S15Ae)
130	Gene111	197	212	771	558	peg	LSU ribosomal protein L5p (L11e)
131	Gene100	186	212	315	312	peg	LSU ribosomal protein L24p (L26e)
132	Gene90	176	212	366	366	peg	LSU ribosomal protein L14p (L23e)
133	Gene92	178	212	411	411	peg	LSU ribosomal protein L16p (L10e)
134	Gene98	184	212	384	378	peg	LSU ribosomal protein L22p (L17e)
135	Gene175	314	212	279	276	peg	SSU ribosomal protein S19p (S15e)
136	Gene104	190	212	840	834	peg	LSU ribosomal protein L2p (L8e)
137	Gene99	185	211	294	294	peg	LSU ribosomal protein L23p (L23Ae)
138	Gene110	196	212	621	618	peg	LSU ribosomal protein L4p (L1e)
139	Gene109	195	211	789	717	peg	LSU ribosomal protein L3p (L3e)
140	Gene299	310	209	306	306	peg	SSU ribosomal protein S10p (S20e)
141	Gene303	319	212	468	468	peg	SSU ribosomal protein S7p (S5e)
142	Gene173	311	213	369	369	peg	SSU ribosomal protein S12p (S23e)
143	Gene418	105	210	4320	4170	peg	DNA-directed RNA polymerase beta' subunit (EC 2.7.7.6)
144	Gene246	104	210	4197	4116	peg	DNA-directed RNA polymerase beta subunit (EC 2.7.7.6)
145	Gene113	199	213	378	369	peg	LSU ribosomal protein L7p/L12p (P1/P2)
146	Gene88	173	213	531	516	peg	LSU ribosomal protein L10p (P0)
147	Gene95	181	212	711	696	peg	LSU ribosomal protein L1p (L10Ae)
148	Gene89	174	213	450	426	peg	LSU ribosomal protein L11p (L12e)
149	Gene321	366	211	1617	1347	peg	Uncharacterized ABC1 family protein CC_3312
150	Gene129	233	212	2052	1818	peg	Oligoendopeptidase F-like protein
151	Gene947	267	212	465	300	peg	protein of unknown function DUF1244
152	Gene108	194	212	123	123	peg	LSU ribosomal protein L36p @ LSU ribosomal protein L36p, zinc-independent
153	Gene296	304	210	1398	1020	peg	SAM-dependent methyltransferase, MidA
154	Gene54	114	212	960	759	peg	FIG00003370: Multicopper polyphenol oxidase
155	Gene136	244	213	708	606	peg	Peptidyl-tRNA hydrolase (EC 3.1.1.29)
156	Gene101	187	212	723	615	peg	LSU ribosomal protein L25p
157	Gene132	240	213	1719	1269	peg	Peptidase B (EC 3.4.11.23)
158	Gene345	129	210	672	579	peg	FIG139438: lipoprotein B
159	Gene350	147	209	1200	930	peg	Heme O synthase, protoheme IX farnesyltransferase, COX10-CtaB
160	Gene480	325	212	1422	1407	peg	Threonine synthase (EC 4.2.3.1)
161	Gene360	206	210	1299	1281	peg	Mitochondrial processing peptidase-like protein (EC 3.4.24.64)
162	Gene287	253	211	609	498	peg	Phosphopantetheine adenylyltransferase (EC 2.7.7.3)
163	Gene206	371	209	327	195	peg	Uncharacterized protein SMc04000
164	Gene118	214	210	543	489	peg	N5-carboxyaminoimidazole ribonucleotide mutase (EC 5.4.99.18)
165	Gene967	215	208	1296	1065	peg	N5-carboxyaminoimidazole ribonucleotide synthase (EC 6.3.4.18)
166	Gene308	330	210	972	837	peg	TPR domain protein
167	Gene1051	133	209	1269	981	peg	Fructose-1,6-bisphosphatase, GlpX type (EC 3.1.3.11)
168	Gene951	321	211	498	471	peg	SSU ribosomal protein S9p (S16e)
169	Gene941	175	211	471	459	peg	LSU ribosomal protein L13p (L13Ae)
170	Gene190	349	212	77	77	rna	tRNA-His-GTG
171	Gene263	156	211	1779	1569	peg	IMP cyclohydrolase (EC 3.5.4.10) / Phosphoribosylaminoimidazolecarboxamide formyltransferase (EC 2.1.2.3)
172	Gene912	148	210	2010	1668	peg	Heparinase II/III-like
173	Gene928	12	211	639	534	peg	2'-5' RNA ligase
174	Gene131	239	213	1188	966	peg	Pantothenate kinase (EC 2.7.1.33)
175	Gene77	154	211	918	774	peg	Imidazole glycerol phosphate synthase cyclase subunit
176	Gene288	256	212	867	738	peg	Phosphoribosylformimino-5-aminoimidazole carboxamide ribotide isomerase (EC 5.3.1.16)
177	Gene76	153	212	684	648	peg	Imidazole glycerol phosphate synthase amidotransferase subunit HisH
178	Gene78	155	212	600	585	peg	Imidazoleglycerol-phosphate dehydratase (EC 4.2.1.19)
179	Gene17	30	213	1023	873	peg	5'-methylthioadenosine phosphorylase (EC 2.4.2.28)
180	Gene319	361	212	969	864	peg	Ubiquinol-cytochrome C reductase, cytochrome C1 subunit
181	Gene1128	108	210	2136	1842	peg	Efflux ABC transporter, permease/ATP-binding protein Atu2242
182	Gene237	77	212	1056	882	peg	Coproporphyrinogen III oxidase, aerobic (EC 1.3.3.3)
183	Gene34	55	213	681	525	peg	ATP-dependent protease subunit HslV (EC 3.4.25.2)
184	Gene930	36	211	1137	852	peg	Acyl-CoA thioesterase II (EC 3.1.2.-)
185	Gene126	226	212	396	336	peg	Nitrogen regulatory protein P-II, GlnK
186	Gene7	10	212	900	558	peg	16S rRNA processing protein RimM
187	Gene1057	312	210	387	348	peg	SSU ribosomal protein S16p
188	Gene298	307	212	1779	1500	peg	Signal recognition particle protein Ffh
189	Gene145	262	210	957	852	peg	Prephenate dehydratase (EC 4.2.1.51)
190	Gene945	263	211	1173	1089	peg	Prephenate dehydratase-associated ABC transporter, permease protein 1
191	Gene65	130	212	945	909	peg	FIG139612: Possible conserved membrane protein
192	Gene61	124	212	1137	996	peg	FIG017823: ATPase, MoxR family
193	Gene939	118	210	831	540	peg	FIG003620: Proteophosphoglycan precursor (Fragment)
194	Gene933	64	210	1533	1200	peg	CCA tRNA nucleotidyltransferase (EC 2.7.7.72)
195	Gene30	50	213	1479	1440	peg	ATP synthase beta chain (EC 3.6.3.14)
196	Gene31	51	210	897	864	peg	ATP synthase gamma chain (EC 3.6.3.14)
197	Gene29	49	212	1533	1527	peg	ATP synthase alpha chain (EC 3.6.3.14)
198	Gene117	210	213	1035	648	peg	Monofunctional biosynthetic peptidoglycan transglycosylase
199	Gene489	46	209	1038	1026	peg	Aspartate-semialdehyde dehydrogenase (EC 1.2.1.11)
200	Gene232	57	212	1209	591	peg	Bacterial ribosome SSU maturation protein RimP
201	Gene184	334	213	1806	1587	peg	Transcription termination protein NusA
202	Gene936	73	212	963	621	peg	COG2740: Predicted nucleic-acid-binding protein implicated in transcription termination / Ribosomal protein L7Ae family protein YlxQ
203	Gene169	298	213	501	390	peg	Ribosome-binding factor A
204	Gene391	343	210	1254	906	peg	tRNA pseudouridine(55) synthase (EC 5.4.99.25)
205	Gene277	213	211	1689	1284	peg	Murein endolytic transglycosylase MltG
206	Gene67	132	213	1104	873	peg	Formamidopyrimidine-DNA glycosylase (EC 3.2.2.23)
207	Gene373	254	210	1815	1194	peg	Phosphopantothenoylcysteine decarboxylase (EC 4.1.1.36) / Phosphopantothenoylcysteine synthetase (EC 6.3.2.5)
208	Gene176	316	211	279	264	peg	SSU ribosomal protein S20p
209	Gene243	95	210	1374	1110	peg	DNA recombination and repair protein RecF
210	Gene142	258	213	2346	2208	peg	Phosphoribosylformylglycinamidine synthase, synthetase subunit (EC 6.3.5.3)
211	Gene211	382	213	234	234	peg	YrbA protein
212	Gene241	91	210	2358	2040	peg	Dipeptidyl carboxypeptidase Dcp (EC 3.4.15.5)
213	Gene3	4	213	1149	909	peg	16S rRNA (cytidine(1402)-2'-O)-methyltransferase (EC 2.1.1.198)
214	Gene282	237	212	1362	1158	peg	Oxygen-independent coproporphyrinogen-III oxidase-like protein YggW
215	Gene280	229	212	717	618	peg	Nucleoside 5-triphosphatase RdgB (dHAPTP, dITP, XTP-specific) (EC 3.6.1.66)
216	Gene162	290	213	918	711	peg	Ribonuclease PH (EC 2.7.7.56)
217	Gene73	146	213	1203	1089	peg	Heat-inducible transcription repressor HrcA
218	Gene441	300	208	1185	720	peg	RNA binding methyltransferase FtsJ like
219	Gene330	16	210	1509	1209	peg	23S rRNA (uracil(1939)-C(5))-methyltransferase (EC 2.1.1.190)
220	Gene952	333	211	579	459	peg	Transcription elongation factor GreB
221	Gene1056	308	210	831	648	peg	Similar to phosphoglycolate phosphatase, clustered with ribosomal large subunit pseudouridine synthase C
222	Gene921	367	210	1479	1227	peg	Uncharacterized chaperone protein YegD
223	Gene35	58	212	1965	1755	peg	Beta-(1-->2)glucan export ATP-binding/permease protein NdvA (EC 3.6.3.42)
224	Gene144	261	213	1041	873	peg	Porphobilinogen deaminase (EC 2.5.1.61)
225	Gene20	33	213	1110	774	peg	ABC transporter, ATP-binding protein (cluster 9, phospholipid)
226	Gene245	102	212	780	690	peg	DNA-binding response regulator ChvI
227	Gene171	305	213	2436	1680	peg	Sensor histidine kinase ChvG (EC 2.7.3.-)
228	Gene153	275	213	399	399	peg	PTS system permease (IIAMan), nitrogen regulatory IIA protein
229	Gene139	250	213	393	309	peg	Phosphocarrier protein, nitrogen regulation associated
230	Gene931	56	211	2271	1653	peg	ATP-dependent RNA helicase Atu4171
231	Gene69	136	212	1554	1329	peg	Glutamyl-tRNA(Gln) synthetase (EC 6.1.1.24)
232	Gene328	11	212	1479	1380	peg	2-keto-3-deoxy-D-arabino-heptulosonate-7-phosphate synthase II (EC 2.5.1.54)
233	Gene940	137	212	1455	1371	peg	Glutathione reductase (EC 1.8.1.7)
234	Gene351	149	210	1074	897	peg	HflC protein
235	Gene40	72	213	771	552	peg	ClpXP protease specificity-enhancing factor SspBalpha
236	Gene156	279	213	1197	1152	peg	Pyridoxal 5-phosphate (PLP)-dependent ornithine decarboxylase (EC 4.1.1.17)
237	Gene938	92	212	417	417	peg	DksA family protein PA5536 (no Zn-finger)
238	Gene133	241	213	1773	1581	peg	Peptide chain release factor 3
239	Gene276	212	210	1044	1011	peg	MotB-like protein Atu3746
240	Gene275	211	209	1239	909	peg	MotA/TolQ/ExbB proton channel family protein, probably associated with flagella
241	Gene8	13	213	825	816	peg	2',3'-cyclic-nucleotide 2'-phosphodiesterase, Bsub YmdB
242	Gene122	221	213	1041	1002	peg	NADP-dependent glyceraldehyde-3-phosphate dehydrogenase (EC 1.2.1.13) @ NAD-dependent glyceraldehyde-3-phosphate dehydrogenase (EC 1.2.1.12)
243	Gene286	252	211	1251	1188	peg	Phosphoglycerate kinase (EC 2.7.2.3)
244	Gene66	131	212	1377	879	peg	FOG: TPR repeat, SEL1 subfamily
245	Gene137	248	213	1182	1032	peg	Phosphate:acyl-ACP acyltransferase PlsX (EC 2.3.1.n2)
246	Gene1050	123	211	660	492	peg	FIG01269488: protein, clustered with ribosomal protein L32p
247	Gene1061	360	211	861	510	peg	Ubiquinol-cytochrome C chaperone
248	Gene944	235	212	516	453	peg	Outer membrane beta-barrel assembly protein BamE
249	Gene380	283	207	2226	2106	peg	Pyrophosphate-energized proton pump (EC 3.6.1.1)
250	Gene160	286	212	678	618	peg	Riboflavin synthase eubacterial/eukaryotic (EC 2.5.1.9)
251	Gene209	376	213	822	627	peg	Uracil phosphoribosyltransferase (EC 2.4.2.9)
252	Gene374	255	209	1368	1215	peg	Phosphopentomutase (EC 5.4.2.7)
253	Gene429	145	210	2550	2157	peg	Guanosine-3',5'-bis(diphosphate) 3'-pyrophosphohydrolase (EC 3.1.7.2) / GTP pyrophosphokinase (EC 2.7.6.5), (p)ppGpp synthetase II
254	Gene181	329	212	531	471	peg	tmRNA-binding protein SmpB
255	Gene336	59	211	1953	1761	peg	Bis-ABC ATPase Uup
256	Gene199	359	213	1236	1086	peg	Type II restriction adenine-specific methylase (EC 2.1.1.72)
257	Gene222	31	210	1623	1080	peg	A/G-specific adenine glycosylase (EC 3.2.2.-)
258	Gene1059	324	209	933	699	peg	Sugar fermentation stimulation protein SfsA
259	Gene116	209	212	693	552	peg	Molybdenum cofactor biosynthesis protein MoaB
260	Gene427	135	208	1392	1362	peg	Glutamate--cysteine ligase (EC 6.3.2.2)
261	Gene6	9	212	912	741	peg	16S rRNA (uracil(1498)-N(3))-methyltransferase (EC 2.1.1.193)
262	Gene220	28	211	1041	927	peg	4-hydroxybenzoate polyprenyltransferase (EC 2.5.1.39)
263	Gene63	127	212	1110	783	peg	FIG043197: Inositol monophosphatase family protein
264	Gene923	106	211	891	723	peg	DnaJ-like protein DjlA
265	Gene16	29	211	3831	3744	peg	5-methyltetrahydrofolate--homocysteine methyltransferase (EC 2.1.1.13)
266	Gene309	335	211	1332	963	peg	Transcriptional regulator, ArsR family / Methyltransferase fusion
267	Gene212	383	212	1152	714	peg	Zinc ABC transporter, ATP-binding protein ZnuC
268	Gene213	384	212	939	855	peg	Zinc ABC transporter, permease protein ZnuB
269	Gene344	99	211	2271	2232	peg	DNA topoisomerase IV subunit A (EC 5.99.1.3)
270	Gene342	96	211	885	717	peg	DNA recombination and repair protein RecO
271	Gene356	170	210	777	693	peg	Lipoprotein-releasing system ATP-binding protein LolD
272	Gene86	169	213	1482	1257	peg	Lipoprotein releasing system transmembrane protein LolC/LolE
273	Gene147	266	213	1497	1323	peg	Prolyl-tRNA synthetase (EC 6.1.1.15), bacterial type
274	Gene382	289	211	1716	1671	peg	Ribonuclease J (endonuclease and 5' exonuclease)
275	Gene121	220	213	486	486	peg	NADH-ubiquinone oxidoreductase chain I (EC 1.6.5.3)
276	Gene365	219	212	2100	2058	peg	NADH-ubiquinone oxidoreductase chain G (EC 1.6.5.3)
277	Gene120	218	213	699	600	peg	NADH-ubiquinone oxidoreductase chain C (EC 1.6.5.3)
278	Gene119	217	213	618	576	peg	NADH-ubiquinone oxidoreductase chain B (EC 1.6.5.3)
279	Gene59	121	211	621	438	peg	FIG007785: exported protein
280	Gene41	74	213	750	534	peg	Cold shock protein of CSP family => dimer
281	Gene185	336	211	720	564	peg	Translation elongation factor P
282	Gene310	337	210	1323	1047	peg	Translation elongation factor P Lys34--(R)-beta-lysine ligase
283	Gene39	71	213	1293	1086	peg	Chorismate synthase (EC 4.2.3.5)
284	Gene194	353	211	1395	1134	peg	tRNA-specific 2-thiouridylase MnmA (EC 2.8.1.13)
285	Gene60	122	212	273	273	peg	FIG01031092: hypothetical protein
286	Gene94	180	212	474	381	peg	LSU ribosomal protein L19p
287	Gene317	345	211	822	666	peg	tRNA threonylcarbamoyladenosine biosynthesis protein TsaB
288	Gene191	350	212	1617	1335	peg	tRNA-i(6)A37 methylthiotransferase (EC 2.8.4.3)
289	Gene115	203	213	654	456	peg	Metal-dependent hydrolase YbeY, involved in rRNA and/or ribosome maturation and assembly
290	Gene227	44	212	2112	1569	peg	Apolipoprotein N-acyltransferase / Copper homeostasis protein CutE
291	Gene412	83	210	744	624	peg	Cytidylate kinase (EC 2.7.4.25)
292	Gene14	24	212	1545	1341	peg	3-phosphoshikimate 1-carboxyvinyltransferase (EC 2.5.1.19)
293	Gene187	341	213	1080	708	peg	tRNA (cytidine(32)/uridine(32)-2'-O)-methyltransferase (EC 2.1.1.200)
294	Gene79	157	213	2055	1794	peg	Inner membrane protein translocase and chaperone YidC, long form
295	Gene72	142	213	720	648	peg	GTP-binding protein EngB
296	Gene158	281	213	942	717	peg	Pyridoxal-5'-phosphate phosphatase (EC 3.1.3.74), Alphaproteobacterial type
297	Gene215	15	211	561	480	peg	23S rRNA (pseudouridine(1915)-N(3))-methyltransferase (EC 2.1.1.177)
298	Gene102	188	213	315	264	peg	LSU ribosomal protein L27p
299	Gene97	183	213	444	309	peg	LSU ribosomal protein L21p
300	Gene943	207	211	480	381	peg	Mlr6145 protein
301	Gene924	110	210	1608	951	peg	Epoxyqueuosine reductase (EC 1.17.99.6) QueG
302	Gene1054	228	211	321	315	peg	Nucleoid-associated protein YaaK
303	Gene949	285	210	684	603	peg	Recombination protein RecR
304	Gene371	247	209	2565	2418	peg	Phenylalanyl-tRNA synthetase beta chain (EC 6.1.1.20)
305	Gene285	246	210	1149	1077	peg	Phenylalanyl-tRNA synthetase alpha chain (EC 6.1.1.20)
306	Gene96	182	213	387	363	peg	LSU ribosomal protein L20p
307	Gene107	193	213	222	198	peg	LSU ribosomal protein L35p
308	Gene186	339	213	627	519	peg	Translation initiation factor 3
309	Gene355	165	211	1443	1125	peg	Lipid-A-disaccharide synthase (EC 2.4.1.182)
310	Gene200	362	209	1020	819	peg	UDP-2,3-diacylglucosamine pyrophosphatase
311	Gene398	3	210	1251	1155	peg	1-deoxy-D-xylulose 5-phosphate reductoisomerase (EC 1.1.1.267)
312	Gene168	296	213	612	555	peg	Ribosome recycling factor
313	Gene210	378	212	780	711	peg	Uridylate kinase (EC 2.7.4.22)
314	Gene311	338	212	966	918	peg	Translation elongation factor Ts
315	Gene1058	322	211	882	726	peg	SSU rRNA pseudouridine(516) synthase (EC 5.4.99.19)
316	Gene1047	6	211	1101	903	peg	16S rRNA (guanine(1207)-N(2))-methyltransferase (EC 2.1.1.172)
317	Gene347	143	211	1062	909	peg	GTP-binding protein Era
318	Gene161	288	213	957	699	peg	Ribonuclease III (EC 3.1.26.3)
319	Gene475	282	208	1089	732	peg	Pyridoxine 5'-phosphate synthase (EC 2.6.99.2)
320	Gene174	313	213	294	249	peg	SSU ribosomal protein S18p @ SSU ribosomal protein S18p, zinc-independent
321	Gene942	200	212	582	552	peg	LSU ribosomal protein L9p
322	Gene42	75	213	822	579	peg	Colicin V production protein
323	Gene23	40	212	1566	1470	peg	Amidophosphoribosyltransferase (EC 2.4.2.14)
324	Gene255	141	210	1635	1542	peg	GMP synthase [glutamine-hydrolyzing], amidotransferase subunit (EC 6.3.5.2) / GMP synthase [glutamine-hydrolyzing], ATP pyrophosphatase subunit (EC 6.3.5.2)
325	Gene264	158	211	1623	1488	peg	Inosine-5'-monophosphate dehydrogenase (EC 1.1.1.205) / CBS domain
326	Gene11	17	213	828	690	peg	23S rRNA (uridine(2552)-2'-O)-methyltransferase (EC 2.1.1.166)
327	Gene26	45	213	846	744	peg	Arginyl-tRNA--protein transferase (EC 2.3.2.8)
328	Gene21	37	212	1389	1305	peg	Adenylosuccinate lyase (EC 4.3.2.2) @ SAICAR lyase (EC 4.3.2.2)
329	Gene932	60	210	1083	882	peg	Bll2457 protein
330	Gene216	19	210	1404	1281	peg	3-deoxy-D-manno-octulosonic acid transferase (EC 2.4.99.12)(EC 2.4.99.13)
331	Gene45	82	212	657	390	peg	Cytidine deaminase (EC 3.5.4.5)
332	Gene917	276	211	945	795	peg	Purine nucleoside phosphorylase (EC 2.4.2.1)
333	Gene1036	327	210	1449	1284	peg	Thymidine phosphorylase (EC 2.4.2.4)
334	Gene324	374	212	801	594	peg	UPF0301 protein YqgE
335	Gene52	103	210	768	699	peg	DNA-binding response regulator PetR
336	Gene193	352	212	90	90	rna	tRNA-Ser-GGA
337	Gene164	292	212	1089	915	peg	Ribosomal protein L11 methyltransferase
338	Gene71	140	211	1035	990	peg	Glyoxylate reductase (EC 1.1.1.79) @ Glyoxylate reductase (EC 1.1.1.26) @ Hydroxypyruvate reductase (EC 1.1.1.81)
339	Gene12	20	212	768	510	peg	3-hydroxyacyl-[acyl-carrier-protein] dehydratase, FabA form (EC 4.2.1.59) @ Trans-2-decenoyl-[acyl-carrier-protein] isomerase (EC 5.3.3.14)
340	Gene218	23	212	1287	1221	peg	3-oxoacyl-[acyl-carrier-protein] synthase, KASI (EC 2.3.1.41)
341	Gene240	88	210	522	402	peg	Diadenosine tetraphosphate (Ap4A) hydrolase and other HIT family hydrolases
342	Gene915	216	211	1071	870	peg	NADH pyrophosphatase (EC 3.6.1.22), decaps 5'-NAD modified RNA
343	Gene56	116	213	288	201	peg	FIG002473: Protein YcaR in KDO2-Lipid A biosynthesis cluster
344	Gene207	372	213	681	663	peg	Uncharacterized protein, similar to the N-terminal domain of Lon protease
345	Gene55	115	213	1014	876	peg	FIG000875: Thioredoxin domain-containing protein EC-YbbN
346	Gene62	125	213	459	252	peg	FIG018229: hypothetical protein
347	Gene322	369	211	2136	1425	peg	Uncharacterized protein EC-HemY in Proteobacteria (unrelated to HemY-type PPO in GramPositives)
348	Gene283	245	211	438	417	peg	Peptidyl-tRNA hydrolase ArfB (EC 3.1.1.29)
349	Gene422	117	208	888	606	peg	FIG003437: hypothetical with DnaJ-like domain
350	Gene22	38	213	1047	981	peg	Aerobic cobaltochelatase CobS subunit (EC 6.6.1.2)
351	Gene226	39	210	1953	1878	peg	Aerobic cobaltochelatase CobT subunit (EC 6.6.1.2)
352	Gene103	189	213	393	288	peg	LSU ribosomal protein L28p @ LSU ribosomal protein L28p, zinc-independent
353	Gene1055	297	209	435	267	peg	Ribosome-associated heat shock protein implicated in the recycling of the 50S subunit (S4 paralog)
354	Gene32	52	212	618	297	peg	ATP-dependent Clp protease adaptor protein ClpS
355	Gene177	317	213	750	615	peg	SSU ribosomal protein S4p (S9e) @ SSU ribosomal protein S4p (S9e), zinc-independent
356	Gene377	268	211	483	411	peg	Protein of unknown function DUF55
357	Gene315	342	209	873	666	peg	tRNA (guanine(46)-N(7))-methyltransferase (EC 2.1.1.33)
358	Gene157	280	211	924	846	peg	Pyridoxal kinase (EC 2.7.1.35)
359	Gene196	355	211	1083	819	peg	Tryptophan synthase alpha chain (EC 4.2.1.20)
360	Gene188	346	211	1866	1518	peg	tRNA threonylcarbamoyladenosine biosynthesis protein TsaE / Phosphotransferase involved in threonylcarbamoyladenosine t(6)A37 formation in tRNA
361	Gene937	80	212	1248	918	peg	Cyclohexadienyl dehydrogenase (EC 1.3.1.12)(EC 1.3.1.43)
362	Gene87	171	212	654	417	peg	low molecular weight phosphatase supefamily protein in cluster with UPF0262
363	Gene323	370	212	651	474	peg	Uncharacterized protein family UPF0262
364	Gene202	364	211	1320	1287	peg	UDP-N-acetylglucosamine 1-carboxyvinyltransferase (EC 2.5.1.7)
365	Gene248	113	211	1221	1044	peg	Ferrochelatase, protoheme ferro-lyase (EC 4.99.1.1)
366	Gene325	377	211	828	681	peg	Uracil-DNA glycosylase, family 1 (EC 3.2.2.27)
367	Gene9	14	212	1578	1245	peg	23S rRNA (adenine(2503)-C(2))-methyltransferase @ tRNA (adenine(37)-C(2))-methyltransferase (EC 2.1.1.192)
368	Gene163	291	211	1032	597	peg	Ribonuclease T2 family protein
369	Gene293	287	208	699	612	peg	Ribonuclease D related protein
370	Gene83	166	211	1032	801	peg	Lipopolysaccharide ABC transporter, ATP-binding protein LptB
371	Gene294	295	212	813	546	peg	Ribosome hibernation promoting factor Hpf
372	Gene327	380	212	1170	648	peg	YdcF-like protein
373	Gene38	70	213	1119	921	peg	Cell-division-associated, ABC-transporter-like signaling protein FtsX
374	Gene37	69	213	819	687	peg	Cell-division-associated, ABC-transporter-like signaling protein FtsE
375	Gene5	7	213	741	615	peg	16S rRNA (guanine(527)-N(7))-methyltransferase (EC 2.1.1.170)
376	Gene189	347	212	2511	1863	peg	tRNA-5-carboxymethylaminomethyl-2-thiouridine(34) synthesis protein MnmG
377	Gene389	328	208	909	684	peg	Tim44-like domain protein
378	Gene152	274	213	597	468	peg	Protein-export protein SecB (maintains pre-export unfolded state)
379	Gene260	150	211	1374	1062	peg	Histidyl-tRNA synthetase-like protein CC_3512
380	Gene28	48	212	1152	963	peg	ATP phosphoribosyltransferase (EC 2.4.2.17) => HisGl
381	Gene452	379	209	1350	1020	peg	Uroporphyrinogen III decarboxylase (EC 4.1.1.37)
382	Gene140	251	212	870	828	peg	Phosphoenolpyruvate synthase regulatory protein
383	Gene911	87	210	789	579	peg	Dephospho-CoA kinase (EC 2.7.1.24)
384	Gene367	227	211	1182	822	peg	NLP/P60 family lipoprotein SMc02827
