## Supplementary material for "Comprehensive phylogenomics of *Methylobacterium* reveals four evolutionary distinct groups and underappreciated phyllosphere diversity": Dataset S5

### Sheet: Dataset-S5
Order Astral specire tree	Order SVDquartet species tree	Group	Clades		Species (number of genomes)	Reference description	Year	Strain original names	Strain names for phylogeny	PNS (Mean ± SD)	All source (occurrence)						Anthropogenic sources (occurrence)	Genome size (Mb)		Gene annotation		GC content
											Plant			Water, sediments	Soil	Other, unknown
			Alessa et al. (2021)	Leducq et al. (2022)							Phyllosphere	Rhizosphere	Other, unknown					Mean	SD	Mean	SD	Mean	SD
1	1	B	B2	A4	M. gnaphalii (1)	https://doi.org/10.1099/ijs.0.037713-0	2011	NBRC107716	st160	-	1	-	-	-	-	-	-	4.764	-	5126	-	0.666	-
2	2				M. brachythecii (1)	https://doi.org/10.1099/ijs.0.048215-0	2013	DSM24105	st55	-	1	-	-	-	-	-	-	5.405	-	5522	-	0.673	-
3	3				M. thuringiense (2)	https://doi.org/10.1099/ijs.0.047787-0	2013	DSM23674;WL9	st146;st203	0.999	2	-	-	-	-	-	-	4.687	0.022	5047	199	0.681	0.001
4	4				M. haplocladii (1)	https://doi.org/10.1099/ijs.0.048215-0	2013	NBRC107714	st158	-	1	-	-	-	-	-	-	4.627	-	4796	-	0.681	-
5	5			-	M. organophilum (1)	https://doi.org/10.1099/00207713-26-2-226	1976	NBRC15689T	st142	-	-	-	-	1	-	-	-	5.06	-	5102	-	0.704	-
6	6		B		M. suomiense (2)	https://doi.org/10.1099/00207713-52-3-773	2002	L1A1;DSM14458T	st94;st155	1	-	-	-	1	1	-	-	5.493	0.071	5664	7	0.686	0.001
7	8				M. salsuginis (1)	https://doi.org/10.1099/ijs.0.64877-0	2007	CGMCC1.6474	st41	-	-	-	-	-	-	1	-	5.322	-	5598	-	0.701	-
8	7				M. sp 038 (1)	-	-	Leaf456	st108	-	1	-	-	-	-	-	-	5.575	-	5899	-	0.7	-
9	9				M. rhodinum (1)	Heumann, 1962	1962	DSM2163	st54	-	-	-	-	-	1	-	-	5.4	-	5557	-	0.704	-
10	10				M. zatmanii (1)	Green et al. 1988	1988	DSM5688T	st156	-	-	-	-	-	-	1	1	5.203	-	5425	-	0.695	-
11	11				M. sp 035 (1)	-	-	B4	st26	-	-	-	-	1	-	-	1	5.121	-	5264	-	0.701	-
12	13				M. sp 036 (1)	-	-	J-043	st78	-	1	-	-	-	-	-	-	5.283	-	5486	-	0.69	-
13	14				M. sp 037 (1)	-	-	Leaf123	st104	-	1	-	-	-	-	-	-	5.433	-	5478	-	0.691	-
14	15				M. extorquens (9)	Urakami and Komagata 1984	1984	AM1;CM4;DM4;NBRC15687T;NBRC15911;PA1;PSBB040;PSBB041;RAS18	st20;st44;st49;st153;st162;st170;st174;st175;st178	0.979 ± 0.003	2	-	-	3	2	-	4	5.912	0.431	6091	500	0.688	0.001
15	16				M. sp 040 (2)	-	-	AMS5;Q1	st21;st176	0.992	1	-	1	-	-	-	-	5.554	0.064	5604	45	0.691	0.001
16	18				M. thiocyanatum (5)	Wood et al. 1999	1999	BJ001;CD11_7;DSM11490;PinkelPinkel_01;YC-XJ1	st27;st40;st50;st171;st207	0.989 ± 0.004	-	1	1	-	1	2	2	5.901	0.638	6037	732	0.697	0.001
17	17				M. podarium (1)	Anesti et al. 2006	2006	DSM15083T	st154	-	-	-	-	-	-	1	1	5.269	-	5875	-	0.704	-
18	19				M. rhodesianum (3)	Green et al. 1988	1988	DB1607;DSM5687;MB200	st46;st58;st149	0.990 ± 0.001	-	-	-	-	-	-	3	5.893	0.142	6083	262	0.694	0.001
19	20				M. sp 041 (1)	-	-	P-1M	st168	-	-	-	-	1	-	-	1	5.943	-	6087	-	0.694	-
20	21				M. aminovorans (4)	Urakami et al. 1993	1993	CLZ;DM1;NBRC15686T;NI91	st43;st48;st152;st163	0.985 ± 0.007	-	-	-	-	3	-	1	5.699	0.342	5817	468	0.689	0.002
21	12				M. sp 039 (1)	-	-	R2-1	st177	-	-	-	-	-	-	1	-	5.825	-	6052	-	0.683	-
22	22	A	A	-	M. jeotgali (1)	https://doi.org/10.1099/ijs.0.64625-0	2007	LMG23639T	st137	-	-	-	-	-	-	1	1	4.453	-	4582	-	0.713	-
23	23		A2	A5	M. planium (1)	10.1007/s00203-020-01881-4	2020	YIM132548	st208	-	-	-	-	-	-	1	-	5.867	-	6343	-	0.704	-
24	24				M. soli (1)	10.1007/s10482-010-9535-0	2011	YIM48816	st209	-	-	-	-	-	1	-	-	6.638	-	7569	-	0.69	-
25	25				M. oxalidis (1)	10.1099/ijs.0.033019-0	2011	NBRC107715	st159	-	1	-	-	-	-	-	-	6.259	-	7234	-	0.705	-
26	26				M. durans (1)	10.1007/s10482-019-01331-2	2020	17SD2-17	st7	-	-	-	-	-	1	-	1	6.788	-	8021	-	0.691	-
27	27				M. segetis (1)	10.1007/s00203-019-01784-z	2020	17J42-1	st5	-	-	-	-	-	1	-	-	5.589	-	6478	-	0.705	-
28	28		A	-	M. trifolii (1)	https://doi.org/10.1099/ijs.0.047787-0	2013	DSM23632	st147	-	1	-	-	-	-	-	-	5.133	-	5594	-	0.702	-
29	29		A	A6	M. cerastii (4)	10.1099/ijs.0.030767-0	2012	DSM23679T;WL12;WL120;WL8	st130;st194;st195;st202	0.993 ± 0.003	4	-	-	-	-	-	-	5.374	0.119	6071	334	0.701	0.001
30	30				M. sp 018 (9)	-	-	E-016;E-025;E-041;J-059;J-092;WL119;WL30;WL6;WL93	st61;st62;st63;st80;st90;st193;st198;st199;st204	0.993 ± 0.002	9	-	-	-	-	-	-	5.702	0.14	6898	293	0.701	0.002
31	31		A5	A8	M. dankookense (1)	10.1007/s12275-009-0126-6	2009	SW08-7	st182	-	-	-	-	1	-	-	1	6.143	-	6821	-	0.708	-
32	32				M. symbioticum (1)	10.1007/s00284-020-02101-4	2020	SB0023/3	st180	-	-	-	-	-	-	1	-	6.076	-	6484	-	0.705	-
33	33			A7	M. radiodurans (1)	10.1007/s00203-021-02293-8	2021	17Sr1-43	st11	-	-	-	-	-	1	-	1	5.539	-	5647	-	0.707	-
34	34				M. gregans (1)	https://doi.org/10.1099/ijs.0.65583-0	2008	NBRC103626T	st133	-	-	-	-	1	-	-	1	5.731	-	5906	-	0.707	-
35	35				M. hispanicum (2)	10.1099/ijs.0.63319-0	2005	CCH5-D2;DSM16372T	st39;st134	1	-	-	-	2	-	-	2	6.423	0.331	7220	391	0.713	0.001
36	36		A3	A10	M. aerolatum (1)	https://doi.org/10.1099/ijs.0.65047-0	2008	DSM19013T	st126	-	-	-	-	-	-	1	-	4.871	-	4847	-	0.702	-
37	37				M. sp 034 (1)	-	-	J-076	st85	-	1	-	-	-	-	-	-	5.236	-	5780	-	0.706	-
38	38				M. persicinum (1)	https://doi.org/10.1099/ijs.0.65583-0	2008	NBRC103628T	st143	-	-	-	-	1	-	-	1	5.261	-	5212	-	0.691	-
39	40				M. komagatae (1)	https://doi.org/10.1099/ijs.0.65583-0	2008	NBRC103627T	st138	-	-	-	-	1	-	-	1	5.5	-	5573	-	0.679	-
40	39				M. sp 033 (1)	-	-	J-067	st81	-	1	-	-	-	-	-	-	5.356	-	5783	-	0.697	-
41	41		A4	A9	M. mesophilicum (1)	Austin and Goodfellow 1979	1979	NBRC15688T	st141	-	1	-	-	-	-	-	-	5.882	-	6289	-	0.698	-
42	42				M. sp 032 (2)	-	-	WL2;WL64	st197;st200	0.993	2	-	-	-	-	-	-	6.584	0.431	7598	782	0.693	0.004
43	43				M. brachiatum (4)	https://doi.org/10.1099/ijs.0.65583-0	2008	111MFTsu3.1M4;ARG-1;GXF4;TX0642	st2;st23;st72;st186	0.980 ± 0.007	-	-	2	-	-	1	1	6.136	0.242	6454	324	0.7	0.002
44	47				M. sp 024 (1)	-	-	J-048	st79	-	1	-	-	-	-	-	-	6.309	-	7671	-	0.691	-
45	46				M. sp 026 (1)	-	-	J-077	st86	-	1	-	-	-	-	-	-	6.614	-	7809	-	0.691	-
46	44				M. sp 030 (2)	-	-	GXS13;J-001	st73;st75	0.983	1	-	1	-	-	-	-	6.02	0.305	6733	710	0.689	0.003
47	45				M. sp 029 (2)	-	-	E-066;J-072	st67;st84	0.975	2	-	-	-	-	-	-	6.593	0.091	7785	13	0.691	0
48	48				M. pseudosasicola (1)	10.1099/ijs.0.057232-0	2014	BL36	st29	-	1	-	-	-	-	-	-	6.841	-	7719	-	0.69	-
49	55				M. sp 022 (1)	-	-	J-026	st76	-	1	-	-	-	-	-	-	6.145	-	7546	-	0.698	-
50	53				M. sp 027 (1)	-	-	J-088	st88	-	1	-	-	-	-	-	-	6.397	-	7495	-	0.686	-
51	54				M. sp 021 (1)	-	-	E-065	st66	-	1	-	-	-	-	-	-	6.986	-	8564	-	0.684	-
52	51				M. sp 023 (1)	-	-	J-030	st77	-	1	-	-	-	-	-	-	6.915	-	8858	-	0.691	-
53	50				M. sp 019 (1)	-	-	2A	st15	-	-	1	-	-	-	-	-	6.391	-	6755	-	0.7	-
54	52				M. phyllostachyos (1)	10.1099/ijs.0.057232-0	2014	BL47	st30	-	1	-	-	-	-	-	-	6.015	-	6300	-	0.692	-
55	49				M. sp 020 (1)	-	-	E-005	st60	-	1	-	-	-	-	-	-	6.72	-	7930	-	0.689	-
56	57				M. longum (2)	10.1007/s10482-011-9650-6	2012	E-046;DSM23933T	st65;st139	1	2	-	-	-	-	-	-	6.706	0.155	7821	648	0.697	0.001
57	56				M. sp 025 (1)	-	-	J-070	st83	-	1	-	-	-	-	-	-	7.04	-	8681	-	0.699	-
58	58				M. tardum (1)	https://doi.org/10.1099/ijs.0.65583-0	2008	NBRC103632T	st144	-	-	-	-	1	-	-	1	6.879	-	7368	-	0.697	-
59	60				M. sp 031 (2)	-	-	P1-11;UNC378MF	st169;st188	0.979	-	1	1	-	-	-	-	6.569	0.3	7142	378	0.695	0.001
60	59				M. fujisawaense (8)	Green et al., 1988	1988	CBMB20;CBMB27;DSM5686;UNCCL110;UNCCL125;XJLW;YL-MPn5-2016;YL-MPn6-2016	st36;st37;st57;st189;st190;st206;st210;st211	0.993 ± 0.002	2	-	2	3	-	1	1	6.521	0.329	6840	438	0.699	0.002
61	62				M. radiotolerans (7)	Ito and Iizuka 1971, Green and Bousfield 1983	1971	C1;DSM760;ES_PA-B5;JCM2831;ME94;NBRC15690;RE1.2	st34;st59;st68;st91;st150;st161;st179	0.995 ± 0.001	-	1	2	2	-	2	1	6.753	0.471	7178	521	0.713	0.003
62	61				M. sp 028 (8)	-	-	13MFTsu3.1M2;190mf;275MFSha3.1;285MFTsu5.1;BK227;Leaf361;UNC300MFChir4.1;yr668	st3;st12;st13;st14;st28;st106;st187;st213	0.988 ± 0.001	1	1	6	-	-	-	-	6.585	0.148	7109	283	0.713	0.001
63	64	D	A1	-	M. iners (1)	https://doi.org/10.1099/ijs.0.65047-0	2008	DSM19015T	st135	-	-	-	-	-	-	1	-	5.473	-	6147	-	0.685	-
64	63		-	A3	M. sp 017 (3)	-	-	Leaf108;Leaf399;Leaf466	st99;st107;st110	0.992 ± 0	3	-	-	-	-	-	-	4.406	0.093	4540	55	0.701	0
65	66		A1	A2	M. marchantiae (1)	10.1099/ijs.0.021915-0	2011	DSM21328T	st140	-	1	-	-	-	-	-	-	4.607	-	4750	-	0.671	-
66	65				M. sp 013 (1)	-	-	77	st18	-	-	-	-	1	-	-	-	4.665	-	4649	-	0.672	-
67	67				M. sp 016 (2)	-	-	Leaf86;Leaf91	st113;st117	1	2	-	-	-	-	-	-	5.277	0.029	5538	11	0.666	0.001
68	68				M. sp 012 (1)	-	-	10	st1	-	-	-	-	1	-	-	-	4.982	-	5016	-	0.672	-
69	69				M. sp 014 (1)	-	-	E-045	st64	-	1	-	-	-	-	-	-	5.587	-	6234	-	0.675	-
70	71				M. bullatum (5)	10.1016/j.syapm.2010.12.005	2011	88A;Leaf106;Leaf85;DSM21893T;WL19	st19;st98;st112;st129;st196	0.986 ± 0.005	4	-	-	1	-	-	-	4.981	0.172	5179	347	0.677	0.001
71	70				M. sp 015 (1)	-	-	Leaf93	st118	-	1	-	-	-	-	-	-	4.745	-	4822	-	0.676	-
72	77			A1	M. sp 001 (1)	-	-	BTF04	st33	-	-	-	-	1	-	-	-	5.158	-	5446	-	0.672	-
73	75				M. adhaesivum (1)	10.1099/ijs.0.63966-0	2006	DSM17169T	st125	-	-	-	-	1	-	-	1	4.671	-	4675	-	0.69	-
74	76				M. gossipiicola (1)	10.1099/ijs.0.030148-0	2012	Gh-105	st69	-	1	-	-	-	-	-	-	4.522	-	4642	-	0.691	-
75	74				M. sp 007 (5)	-	-	Leaf100;Leaf102;Leaf112;Leaf469;Leaf87	st95;st96;st101;st111;st114	0.992 ± 0	5	-	-	-	-	-	-	4.748	0.131	4896	166	0.693	0.002
76	73				M. sp 011 (2)	-	-	Leaf99;WL69	st120;st201	0.989	2	-	-	-	-	-	-	4.667	0.031	4985	145	0.7	0.001
77	72				M. sp 004 (1)	-	-	J-090	st89	-	1	-	-	-	-	-	-	5.036	-	5578	-	0.695	-
78	80				M. sp 002 (1)	-	-	J-068	st82	-	1	-	-	-	-	-	-	5.113	-	5508	-	0.698	-
79	78				M. goesingense (1)	https://doi.org/10.1016/j.syapm.2006.01.011	2006	DSM21331T	st132	-	-	-	1	-	-	-	-	5.322	-	5596	-	0.693	-
80	79				M. sp 003 (1)	-	-	J-078	st87	-	1	-	-	-	-	-	-	5.534	-	6041	-	0.697	-
81	81				M. sp 009 (2)	-	-	Leaf113;Leaf117	st102;st103	0.991	2	-	-	-	-	-	-	5.234	0.119	5449	168	0.683	0.001
82	82				M. sp 005 (1)	-	-	Leaf104	st97	-	1	-	-	-	-	-	-	4.966	-	5130	-	0.704	-
83	83				M. sp 006 (2)	-	-	GV094;GV104	st70;st71	1	-	2	-	-	-	-	-	5.111	0.002	5232	11	0.698	0
84	84				M. sp 008 (5)	-	-	Leaf111;Leaf465;Leaf88;Leaf89;Leaf94	st100;st109;st115;st116;st119	0.991 ± 0	5	-	-	-	-	-	-	5.097	0.104	5322	238	0.698	0.001
85	85				M. sp 010 (2)	-	-	Leaf125;V23	st105;st191	0.989	1	-	-	1	-	-	-	5.685	0.332	6092	397	0.69	0.004
86	88	C	C2	C	M. isbiliense (1)	10.1099/ijs.0.63773-0	2005	DSM17168T	st136	-	-	-	-	1	-	-	1	6.958	-	7340	-	0.714	-
87	86				M. nodulans (1)	10.1099/ijs.0.02902-0	2004	ORS2060	st167	-	-	1	-	-	-	-	-	8.837	-	11083	-	0.688	-
88	87				M. sp 044 (1)	-	-	4-46	st16	-	-	1	-	-	-	-	-	7.736	-	8696	-	0.715	-
89	89		C	-	M. oryzihabitans (1)	10.1099/ijsem.0.003693	2019	TER-1	st185	-	-	-	-	1	-	-	1	6.32	-	6707	-	0.721	-
90	90		C1	C	M. crusticola (1)	10.1099/ijsem.0.004020	2020	MIMD6	st151	-	-	-	-	-	1	-	-	7.475	-	8040	-	0.729	-
91	91				M. variabile (1)	10.1099/ijs.0.63597-0	2005	DSM16961T	st148	-	-	-	-	1	-	-	1	7.398	-	8067	-	0.712	-
92	94				M. nonmethylotrophicum (1)	10.1099/ijsem.0.004112	2020	6HR-1	st17	-	-	-	-	-	1	-	1	7.825	-	8071	-	0.714	-
93	99				M. aquaticum (1)	10.1099/ijs.0.63319-0	2005	DSM16371T	st128	-	-	-	-	1	-	-	1	7.395	-	7849	-	0.704	-
94	100				M. tarhaniae (1)	10.1099/ijs.0.049551-0	2013	DSM25844T	st145	-	-	-	-	-	1	-	-	6.721	-	7276	-	0.709	-
95	102				M. frigidaeris (1)	10.1099/ijsem.0.002500	2017	JCM32048T	st131	-	-	-	-	-	-	-	1	7.863	-	8501	-	0.705	-
96	101				M. currus (1)	https://doi.org/10.1099/ijsem.0.003045	2018	PR1016A	st173	-	-	-	-	-	-	-	1	7.744	-	8174	-	0.705	-
97	104				M. sp 043 (1)	-	-	17Sr1-1	st8	-	-	-	-	-	1	-	-	6.542	-	6649	-	0.71	-
98	103				M. sp 042 (1)	-	-	174MFSha1.1	st4	-	-	-	1	-	-	-	-	7.435	-	7754	-	0.71	-
99	98				M. terricola (1)	https://doi.org/10.1099/ijsem.0.004054	2020	17Sr1-39	st10	-	-	-	-	-	1	-	-	7.873	-	8366	-	0.708	-
100	97				M. sp 045 (1)	-	-	DB0501	st45	-	-	-	-	-	-	-	1	7.583	-	8036	-	0.707	-
101	95				M. platani (1)	10.1099/ijs.0.65262-0	2007	PMB02	st172	-	1	-	-	-	-	-	-	7.014	-	7529	-	0.715	-
102	96				M. terrae (1)	10.1007/s12275-019-9007-9	2020	17Sr1-28	st9	-	-	-	-	-	1	-	1	6.162	-	6347	-	0.718	-
103	92				M. ajmalii (4)	https://doi.org/10.3389/fmicb.2021.639396	2021	ap11;MA-22A;IF7SW-B2T;yr596	st22;st123;st127;st212	0.987 ± 0.009	1	2	-	-	-	1	1	6.975	0.423	7305	455	0.714	0.003
104	93				M. indicum (4)	10.1016/j.syapm.2015.12.006	2016	NS228;NS229;NS230;SE2.11	st164;st165;st166;st181	0.996 ± 0.005	-	-	4	-	-	-	-	6.462	0.289	7014	304	0.712	0.002
105	107	Microvirga			Micr. sp 001 (1)	-	-	17mud1-3	st6	-	-	-	-	-	1	-	-	4.403	-	4425	-	0.646	-
106	108				Micr. sp 005 (1)	-	-	HR1	st74	-	-	1	-	-	-	-	-	3.822	-	3936	-	0.681	-
107	109				Micr. sp 003 (1)	-	-	c23x22	st35	-	-	-	-	-	1	-	-	3.752	-	3724	-	0.628	-
108	110				Micr. aerophila (2)			DSM21344;NBRC106136	st53;st157	0.999	-	-	-	-	-	2	-	6.646	0.93	7624	1245	0.626	0.003
109	111				Micr. subterranea (1)			DSM14364	st51	-	-	-	-	1	-	-	-	5.146	-	5248	-	0.658	-
110	113				Micr. makkahensis (1)			KCTC23863	st92	-	-	-	-	-	1	-	-	5.58	-	6144	-	0.637	-
111	112				Micr. guangxiensis (1)			CGMCC1.7666	st42	-	-	-	-	-	1	-	-	4.721	-	4902	-	0.621	-
112	114				Micr. sp 006 (1)	-	-	KLBC81	st93	-	-	1	-	-	-	-	-	6.832	-	8036	-	0.62	-
113	115				Micr. vignae (1)			BR3299	st31	-	-	1	-	-	-	-	-	6.457	-	7336	-	0.618	-
114	116				Micr. flocculans (2)			ATCCBAA-817;DSM15743	st25;st52	0.999	-	-	-	2	-	-	-	4.022	0.01	4101	39	0.65	0
115	119				Micr. sp 008 (2)	-	-	SYSUG3D203;SYSUG3D207	st183;st184	0.999	-	-	-	2	-	-	-	5.053	0.001	5443	13	0.658	0
116	117				Micr. lupini (1)			AT3.9	st24	-	-	-	1	-	-	-	-	4.944	-	5014	-	0.637	-
117	118				Micr. sp 002 (1)	-	-	BSC39	st32	-	-	-	-	-	1	-	-	5.654	-	6215	-	0.638	-
118	121				Micr. tunisiensis (1)			Lmie10;M8	st121;st122	-	-	2	-	-	-	-	-	9.016	0.26	13768	564	0.625	0
119	122				Micr. sp 004 (1)	-	-	CCBAU65841	st38	-	-	-	-	-	1	-	-	7.412	-	8658	-	0.633	-
120	124				Micr. sp 007 (1)	-	-	Marseille-Q2068	st124	-	-	-	-	-	-	1	1	5.348	-	5561	-	0.645	-
121	123				Micr. lotononidis (1)			WSM3557	st205	-	-	1	-	-	-	-	-	7.083	-	7999	-	0.638	-
122	120				Micr. ossetica (1)			V5/3m	st192	-	-	1	-	-	-	-	-	9.631	-	11284	-	0.635	-
123	105	Enterovirga			Ente. rhinocerotis (1)			DSM25903	st56	-	-	-	-	-	-	1	-	5.165	-	5257	-	0.688	-
124	106				Ente. sp 001 (1)	-	-	DB1703	st47	-	-	-	-	-	1	-	-	4.652	-	5000	-	0.689	-
